# Transcriptional Network Orchestrating Regional Patterning of Cortical Progenitors

**DOI:** 10.1101/2020.11.03.366914

**Authors:** Athéna R Ypsilanti, Kartik Pattabiraman, Rinaldo Catta-Preta, Olga Golonzhka, Susan Lindtner, Ke Tang, Ian Jones, Armen Abnousi, Ivan Juric, Ming Hu, Yin Shen, Diane E Dickel, Axel Visel, Len A Pennachio, Michael Hawrylycz, Carol Thompson, Hongkui Zeng, Iros Barozzi, Alex S Nord, John Rubenstein

## Abstract

We uncovered a transcription factor (TF) network that regulates cortical regional patterning. Screening the expression of hundreds of TFs in the developing mouse cortex identified 38 TFs that are expressed in gradients in the ventricular zone (VZ). We tested whether their cortical expression was altered in mutant mice with known patterning defects (*Emx2, Nr2f1* and *Pax6)*, which enabled us to define a cortical regionalization TF network (CRTFN). To identify genomic programming underlying this network, we performed TF ChIP-seq and chromatin-looping conformation to identify enhancer-gene interactions. To map enhancers involved in regional patterning of cortical progenitors, we performed assays for epigenomic marks and DNA accessibility in VZ cells purified from wild-type and patterning mutant mice. This integrated approach has identified a CRTFN and VZ enhancers involved in cortical regional patterning.
