## Supplemental Table 1 for "Transcriptional Network Orchestrating Regional Patterning of Cortical Progenitors"

### Sheet: TF cortex_AY
			E11.5
			L/V Pal				RDpal				CDPal				MPal
Accession #	Gene Name	TF type	VZ/SVZ		MZ		VZ/SVZ		MZ		VZ/SVZ		MZ		VZ/SVZ		MZ
	Gene Name		Dens.	Intens.	Dens.	Intens.	Dens.	Intens.	Dens.	Intens.	Dens.	Intens.	Dens.	Intens.	Dens.	Intens.	Dens.	Intens.	GRDT	Comment
11569	Aebp2	Transcription Factor	2	2			2	2			2	2			0	0			R-C
14797	Aes	Transcription Factor	2	2			3	3			4	4			4	4			C-R	gradient
16764	Aff3	Transcription Factor	0	0			1	1			1	1			0	0
226747	Ahctf1	Transcription Factor	0	0	0	0	0	0	0	0	0	0	0	0	0	0	0	0
11622	Ahr	bHLH	0	0	0	0	0	0	0	0	0	0	0	0	0	0	0	0
216285	Alx1	Homeobox	0	0	0	0	0	0	0	0	0	0	0	0	0	0	0	0
11694	Alx3	Homeobox	0	0	0	0	0	0	0	0	0	0	0	0	0	0	0	0
11695	Alx4	Homeobox	0	0	0	0	0	0	0	0	0	0	0	0	0	0	0	0
11835	Ar	Transcription Factor	0	0	0	0	0	0	0	0	0	0	0	0	0	0	0	0
11622	Arnt	bHLH	1	3			2	3			2	3			1	2			C-R	CR gradient
11864	Arnt2	bHLH	1	2	0	0	1	2		0	1	1	0	0	1	1	0	0	R-C	towards dorsal midline C-R
11865	Arntl	bHLH	0	0	0	0	0	0	0	0	0	0	0	0	0	0	0	0
272322	Arntl2	bHLH	0	0	0	0	0	0	0	0	0	0	0	0	0	0	0	0
11878	Arx	Homeobox	2	2			2	3			3	3			3	3			C-R	not in Choroid plexus
17172	Ascl1	bHLH	4	4			1	3			1	1			1	1			R-C	Strong in L/V Pallium
17173	Ascl2	bHLH	0	0	0	0	0	0	0	0	0	0	0	0	0	0	0	0
56787	Ascl3	bHLH	0	0	0	0	0	0	0	0	0	0	0	0	0	0	0	0
226439	Ascl5 (Gm197)	bHLH	3	3			3	3			3	3			1	1			V-D	High ventral - low dorsal
11908	Atf1	Transcription Factor	1	1			1	1			1	1			1	1
11909	Atf2	Transcription Factor	2	3			2	3			2	3			2	3				MZ primarily
11910	Atf3	Transcription Factor	0	0	0	0	0	0	0	0	0	0	0	0	0	0	0	0
11911	Atf4	Transcription Factor	2	3			4	4			4	4			1	1			C-R	rostro-caudal grad
107503	Atf5	Transcription Factor	2	3			3	3			3	3			2	3
12915	Atf6b	Transcription Factor	0	0	0	0	0	0	0	0	0	0	0	0	0	0	0	0
11921	Atoh1	Transcription Factor	0	0	0	0	0	0	0	0	0	0	0	0	0	0	0	0
53404	Atoh7	Transcription Factor	0	0	0	0	0	0	0	0	0	0	0	0	0	0	0	0
71093	Atoh8	bHLH
12013	Bach1	Transcription Factor	1	2			1	2			1	2			1	2
54422	Barhl1	Homeobox	0	0	0	0	0	0	0	0	0	0	0	0	0	0	0	0
12022	Barx1	Homeobox	0	0	0	0	0	0	0	0	0	0	0	0	0	0	0	0
12023	Barx2	Homeobox	0	0	0	0	0	0	0	0	0	0	0	0	0	0	0	0
70508	Bbx	Transcription Factor	0	0	0	0	0	0	0	0	0	0	0	0	0	0	0	0
14025	Bcl11a	Transcription Factor	2	2	4	4	4	4	4	4	5	5	4	4	2	2			C-R
58208	Bcl11b	Transcription Factor	0	0	0	0	0	0	0	0	0	0	0	0	0	0	0	0
12053	Bcl6	Transcription Factor	0	0	0	0	0	0	0	0	0	0	0	0	0	0	0	0
320522	Bhlha9	bHLH	0	0	0	0	0	0	0	0	0	0	0	0	0	0	0	0
59098	Bhlhb5	bHLH	0	0	2	3	0	0	2	3	0	0	2	3	0	0	2	3		Marginal zone only
17341	Bhlhe15	bHLH	0	0	0	0	0	0	0	0	0	0	0	0	0	0	0	0
140489	Bhlhe23	bHLH	0	0	0	0	0	0	0	0	0	0	0	0	0	0	0	0
20893	Bhlhe40	bHLH	0	0			1	1			1	1			0	0
79263	Bhlhe41	bHLH	0	0	0	0	0	0	0	0	0	0	0	0	0	0	0	0
107771	Bmyc	bHLH	0	0	0	0	0	0	0	0	0	0	0	0	0	0	0	0
244813	Bsx	Homeobox	1	1			1	1			1	1			1	1
100072	Camta1	Transcription Factor	2	3			2	3			2	3			2	3
216874	Camta2	Transcription Factor	0	0	0	0	0	0	0	0	0	0	0	0	0	0	0	0
12590	Cdx1	Homeobox	0	0	0	0	0	0	0	0	0	0	0	0	0	0	0	0
12591	Cdx2	Homeobox	0	0	0	0	0	0	0	0	0	0	0	0	0	0	0	0
12592	Cdx4	Homeobox	0	0	0	0	0	0	0	0	0	0	0	0	0	0	0	0
12606	Cebpa	Transcription Factor	0	0	0	0	0	0	0	0	0	0	0	0	0	0	0	0
110794	Cebpe	Transcription Factor	3	3			4	4			4	4			1	1
12611	Cebpg	Transcription Factor	0	0	0	0	0	0	0	0	0	0	0	0	0	0	0	0
12677	Chx10	Homeobox	0	0	0	0	0	0	0	0	0	0	0	0	0	0	0	0
12705	Cited1	Transcription Factor	2	3			3	3			3	3			2	3
17684	Cited2	Transcription Factor	2	3			2	3			2	3			2	3			C-R
12753	Clock	bHLH	0	0	0	0	0	0	0	0	0	0	0	0	0	0	0	0
105594	Cphx1	Homeobox	0	0	0	0	0	0	0	0	0	0	0	0	0	0	0	0
12913	Creb3	Transcription Factor	1	2			1	2			1	2			1	2
26427	Creb3l1	Transcription Factor																	nada
208647	Creb3l2	Transcription Factor	0	0	0	0	0	0	0	0	0	0	0	0	0	0	0	0
208677	Creb3l3	Transcription Factor	0	0	0	0	0	0	0	0	0	0	0	0	0	0	0	0
78284	Creb3l4	Transcription Factor	0	0	0	0	0	0	0	0	0	0	0	0	0	0	0	0
12914	Crebbp	Transcription Factor	2	3	1	3	2	3	1	3	2	3	1	3	2	3	1	3		BASAL PROGENITORS?
12951	Crx	Homeobox	0	0	0	0	0	0	0	0	0	0	0	0	0	0	0	0
546024	Crxos	Homeobox	0	0	0	0	0	0	0	0	0	0	0	0	0	0	0	0
13017	Ctbp2	Transcription Factor	2	3			2	3			2	3			2	2			R-C
13047	Cux1	Homeobox	1	2			1	2			1	2			1	2
13048	Cux2	Homeobox	2	3			2	3			2	2			4	5			R-C
13134	Dach1	Transcription Factor	2	2			2	2			4	4			2	2			C-R	Rostrally SVZ higher expression than VZ
93837	Dach2	Transcription Factor	0	0	0	0	0	0	0	0	0	0	0	0	0	0	0	0
13170	Dbp	Transcription Factor	0	0	0	0	0	0	0	0	0	0	0	0	0	0	0	0
13172	Dbx1	Homeobox	0	0	0	0	0	0	0	0	0	0	0	0	0	0	0	0
54006	Deaf1	Transcription Factor	1	1			1	1			1	1			1	1
13390	Dlx1	Homeobox	0	0	0	0	0	0	0	0	0	0	0	0	0	0	0	0
13392	Dlx2	Homeobox	0	0	0	0	0	0	0	0	0	0	0	0	0	0	0	0
13393	Dlx3	Homeobox	0	0	0	0	0	0	0	0	0	0	0	0	0	0	0	0
13394	Dlx4	Homeobox	0	0	0	0	0	0	0	0	0	0	0	0	0	0	0	0
13395	Dlx5	Homeobox	0	0	0	0	0	0	0	0	0	0	0	0	0	0	0	0
140477	Dmbx1	Homeobox	0	0	0	0	0	0	0	0	0	0	0	0	0	0	0	0
240590	Dmrt3	Transcription Factor	1	1			2	2			3	3			3	3			C-R	and MP
56296	Dmrtb1	Transcription Factor	0	0	0	0	0	0	0	0	0	0	0	0	0	0	0	0
66556	Drap1	Transcription Factor	2	3			4	3			4	3			2	2			C-R
14357	Dtx1	Transcription Factor	0	0	0	0	0	0	0	0	0	0	0	0	0	0	0	0
74198	Dtx2	Transcription Factor	0	0	0	0	0	0	0	0	0	0	0	0	0	0	0	0
80904	Dtx3	Transcription Factor	3	4	3	4	3	4	3	4	3	4	3	4	3	4	3	4
207521	Dtx4	Transcription Factor	0	0	0	0	0	0	0	0	0	0	0	0	0	0	0	0
278672	Duxbl1	Homeobox	0	0	0	0	0	0	0	0	0	0	0	0	0	0	0	0
13555	E2f1	Transcription Factor	2	3			2	3			2	3			2	3
242705	E2f2	Transcription Factor	0	0	0	0	0	0	0	0	0	0	0	0	0	0	0	0
13557	E2f3	Transcription Factor	2	3			2	3			2	3			1	1
104394	E2f4	Transcription Factor	2	3			2	3			1	2			1	1
13559	E2f5	Transcription Factor	2	3			2	3			2	3			2	3
50496	E2f6	Transcription Factor	1	3			1	3			1	3			1	1				SVZ??
52679	E2f7	Transcription Factor	2	3			2	3			2	3			2	3				medial pal neurons
108961	E2f8	Transcription Factor	1	1			1	1			1	1			1	1
13653	Egr1	Transcription Factor	0	0	0	0	0	0	0	0	0	0	0	0	0	0	0	0
13654	Egr2	Transcription Factor	2	4			3	4			3	4			2	4
13661	Ehf	Transcription Factor	0	0	0	0	0	0	0	0	0	0	0	0	0	0	0	0
13709	Elf1	Transcription Factor	0	0	0	0	0	0	0	0	0	0	0	0	0	0	0	0
69257	Elf2	Transcription Factor	3	4	1	3	4	4	1	3	4	4	1	3	3	4	1	3
13710	Elf3	Transcription Factor	0	0	0	0	0	0	0	0	0	0	0	0	0	0	0	0
56501	Elf4	Transcription Factor	0	0	0	0	0	0	0	0	0	0	0	0	0	0	0	0
13711	Elf5	Transcription Factor	0	0	0	0	0	0	0	0	0	0	0	0	0	0	0	0
13712	Elk1	Transcription Factor	2	2			2	2			2	2			2	2				BACKGROUND
13713	Elk3	Transcription Factor	0	0			1	1			1	1			0	0			Blood vessels	scattered cells (blood vessels?)
13714	Elk4	Transcription Factor	1	1			1	1			1	1			1	1				not real probably
13796	Emx1	Homeobox	2	2			3	3			4	4			2	2				CP negataive
13797	Emx2	Homeobox	2	2			3	3			4	4			4	4			C-R	Probably CR cells
13798	En1	Homeobox	1	3			1	3			2	3			1	2
13799	En2	Homeobox	0	0	0	0	0	0	0	0	0	0	0	0	0	0	0	0
13813	Eomes	Transcription Factor	1	4	5	4	1	4	5	4	1	4	5	4	1	4	5	4	C-R
13819	Epas1	bHLH	1	3			1	3			0	0			0	0			R-C	Small clusters of cells
13875	Erf	Transcription Factor	1	1			1	2			1	2			1	1
13876	Erg	Transcription Factor	1	1			1	1			1	1			1	1				BACKGROUND
13982	Esr1	Transcription Factor	0	0	0	0	0	0	0	0	0	0	0	0	0	0	0	0
13983	Esr2	Transcription Factor	0	0	0	0	0	0	0	0	0	0	0	0	0	0	0	0
26379	Esrra	Transcription Factor	0	0	0	0	0	0	0	0	0	0	0	0	0	0	0	0
26380	Esrrb	Transcription Factor	0	0	0	0	0	0	0	0	0	0	0	0	0	0	0	0
26381	Esrrg	Transcription Factor	0	0	0	0	0	0	0	0	0	0	0	0	0	0	0	0
13984	Esx1	Homeobox	0	0	0	0	0	0	0	0	0	0	0	0	0	0	0	0
23871	Ets1	Transcription Factor	0	0	0	0	0	0	0	0	0	0	0	0	0	0	0	0	BLOOD VESSELS	scattered cells (blood vessels?)
23872	Ets2	Transcription Factor	0	0	0	0	0	0	0	0	0	0	0	0	0	0	0	0
14009	Etv1	Transcription Factor	0	0	3	4	0	0	3	4	0	0			0	0
14008	Etv2	Transcription Factor	0	0	0	0	0	0	0	0	0	0	0	0	0	0	0	0
27049	Etv3	Transcription Factor	0	0	0	0	0	0	0	0	0	0	0	0	0	0	0	0
18612	Etv4	Transcription Factor	0	0	0	0	0	0	0	0	0	0	0	0	0	0	0	0
104156	Etv5	Transcription Factor	2	2			2	2			0	0			0	0			R-C
14011	Etv6	Transcription Factor	2	2			2	2			0	0			0	0			R-C
14028	Evx1	Homeobox	2	3			1	3			1	3			1	2
14029	Evx2	Homeobox	0	0	0	0	0	0	0	0	0	0	0	0	0	0	0	0
114712	Ferd3l	bHLH	0	0	0	0	0	0	0	0	0	0	0	0	0	0	0	0
260298	Fev	Transcription Factor	0	0	0	0	0	0	0	0	0	0	0	0	0	0	0	0
54713	Fezf2	Transcription Factor	1	1			1	1			3	3			3	3			C-R	not choroid plexus
26910	Figla	bHLH	0	0	0	0	0	0	0	0	0	0	0	0	0	0	0	0
14239	Fkhl18	Forkhead	0	0	0	0	0	0	0	0	0	0	0	0	0	0	0	0
14247	Fli1	Transcription Factor	0	0	0	0	0	0	0	0	0	0	0	0	0	0	0	0
14281	Fos	Transcription Factor	0	0	0	0	0	0	0	0	0	0	0	0	0	0	0	0
14284	Fosl2	Transcription Factor	0	0	0	0	0	0	0	0	0	0	0	0	0	0	0	0
15375	Foxa1	Forkhead	0	0	0	0	0	0	0	0	0	0	0	0	0	0	0	0
15376	Foxa2	Forkhead	0	0	0	0	0	0	0	0	0	0	0	0	0	0	0	0
15377	Foxa3	Forkhead	0	0	0	0	0	0	0	0	0	0	0	0	0	0	0	0
64290	Foxb1	Forkhead	2	2			2	2			2	2			2	2
14240	Foxb2	Forkhead	0	0	0	0	0	0	0	0	0	0	0	0	0	0	0	0
17300	Foxc1	Forkhead	0	0	0	0	0	0	0	0	0	0	0	0	0	0	0	0
14234	Foxc2	Forkhead	1	2			2	2			2	2			1	1
15229	Foxd1	Forkhead	2	2			2	2			2	2			1	1
17301	Foxd2	Forkhead	2	2			4	3			4	3			2	2			C-R
15223	Foxd3	Forkhead	0	0	0	0	0	0	0	0	0	0	0	0	0	0	0	0
14237	Foxd4	Forkhead	0	0	0	0	0	0	0	0	0	0	0	0	0	0	0	0
15227	Foxf1a	Forkhead	0	0	0	0	0	0	0	0	0	0	0	0	0	0	0	0
14238	Foxf2	Forkhead	3	2			3	2			3	2			2	3	2	3		Upper layer expression in MP
15228	Foxg1	Forkhead	3	4	3	5	4	4	5	5	4	4	5	5	0	0
14106	Foxh1	Forkhead	0	0	0	0	0	0	0	0	0	0	0	0	0	0	0	0
14233	Foxi1	Forkhead	0	0	0	0	0	0	0	0	0	0	0	0	0	0	0	0
15223	Foxj1	Forkhead	0	0	0	0	0	0	0	0	0	0	0	0	0	0	0	0
60611	Foxj2	Forkhead	0	0	0	0	0	0	0	0	0	0	0	0	0	0	0	0
230700	Foxj3	Forkhead	1	2			1	2			2	2			2	2
17425	Foxk1	Forkhead	1	2			1	2			1	2			1	2
68837	Foxk2	Forkhead	0	0			1	3			1	3			0	0				DP
14241	Foxl1	Forkhead	0	0	0	0	0	0	0	0	0	0	0	0	0	0	0	0
14235	Foxm1	Forkhead	4	3	4	4	4	3	4	4	4	3	4	4	2	4
15218	Foxn1	Forkhead	0	0	0	0	0	0	0	0	0	0	0	0	0	0	0	0
14236	Foxn2	Forkhead	0	0	0	0	0	0	0	0	0	0	0	0	0	0	0	0
71375	Foxn3	Forkhead	1	2			2	3			2	3			2	3
116810	Foxn4	Forkhead	0	0	0	0	0	0	0	0	0	0	0	0	0	0	0	0
56458	Foxo1	Forkhead	0	0	0	0	0	0	0	0	0	0	0	0	0	0	0	0
56484	Foxo3a	Forkhead	0	0			1	1			1	1			0	0
108655	Foxp1	Forkhead	0	0			2	3			1	2			0	0			R-C	DP
114142	Foxp2	Forkhead	2	2	4	4	1	1			0	0			0	0			RC	Marginal zone migration?
20371	Foxp3	Forkhead	0	0	0	0	0	0	0	0	0	0	0	0	0	0	0	0
74123	Foxp4	Forkhead	2	2	2	4	1	3			2	3			0	0			D-V
15220	Foxq1	Forkhead	3	3			3	3			3	3			3	3
14390	Gabpa	Transcription Factor	1	2			1	2			1	2			1	2
14391	Gabpb1	Transcription Factor	3	3			3	3	3	3	3	3	3	3	2	2
14461	Gata2	Transcription Factor	0	0	0	0	0	0	0	0	0	0	0	0	0	0	0	0
14462	Gata3	Transcription Factor	0	0	0	0	0	0	0	0	0	0	0	0	0	0	0	0
14465	Gata6	Transcription Factor	0	0	0	0	0	0	0	0	0	0	0	0	0	0	0	0
67210	Gatad1	Transcription Factor	2	2			2	2			2	2			1	1
231044	Gbx1	Homeobox	1	1			2	3		2	1	3			1	3				DV gradient?
14472	Gbx2	Homeobox	0	0	0	0	0	0	0	0	0	0	0	0	0	0	0	0
14531	Gcm1	Transcription Factor	0	0	0	0	0	0	0	0	0	0	0	0	0	0	0	0
107889	Gcm2	Transcription Factor	0	0	0	0	0	0	0	0	0	0	0	0	0	0	0	0
14632	Gli1	Transcription Factor	0	0	0	0	0	0	0	0	0	0	0	0	0	0	0	0
14633	Gli2	Transcription Factor	4	3			4	3			4	3			4	2			R-C
14634	Gli3	Transcription Factor	3	3			3	3			3	3			3	3
226075	Glis3	Transcription Factor	0	0	0	0	0	0	0	0	0	0	0	0	0	0	0	0
195733	Grhl1	Transcription Factor	0	0	0	0	0	0	0	0	0	0	0	0	0	0	0	0
252973	Grhl2	Transcription Factor	0	0	0	0	0	0	0	0	0	0	0	0	0	0	0	0
14836	Gsc	Homeobox	0	0	0	0	0	0	0	0	0	0	0	0	0	0	0	0
195333	Gscl	Homeobox	0	0	0	0	0	0	0	0	0	0	0	0	0	0	0	0
14842	Gsh1	Homeobox	0	0	0	0	0	0	0	0	0	0	0	0	0	0	0	0
14843	Gsh2	Homeobox	0	0	0	0	0	0	0	0	0	0	0	0	0	0	0	0
68153	Gtf2e2	Transcription Factor	1	2			1	2			1	2			1	2
233863	Gtf3c1	Transcription Factor	2	3			2	3			2	3			2	3				backg?
15110	Hand1	bHLH	0	0	0	0	0	0	0	0	0	0	0	0	0	0	0	0
73389	Hbp1	Transcription Factor	0	0	0	0	0	0	0	0	0	0	0	0	0	0	0	0
234219	Helt	bHLH	0	0			2	1			2	1			0	0				DP
15205	Hes1	bHLH	1	1			3	3			3	3			2	3
15206	Hes2	bHLH	0	0	0	0	0	0	0	0	0	0	0	0	0	0	0	0
15207	Hes3	bHLH	0	0	0	0	0	0	0	0	0	0	0	0	0	0	0	0
15208	Hes5	bHLH	3	5			3	3			3	3			3	3			V-D	High ventral - low dorsal
55927	Hes6	bHLH	3	2	3	2	3	2			4	4			3	4	3	4	C-R
84653	Hes7	bHLH	0	0	0	0	0	0	0	0	0	0	0	0	0	0	0	0
15209	Hesx1	Homeobox	0	0	0	0	0	0	0	0	0	0	0	0	0	0	0	0
15213	Hey1	bHLH	0	0			1	1	1	1	2	3	2	3	0	0			C-R	DP
15214	Hey2	bHLH	0	0	0	0	0	0	0	0	0	0	0	0	0	0	0	0
56198	Heyl	bHLH	0	0	0	0	0	0	0	0	0	0	0	0	0	0	0	0
15242	Hhex	Homeobox	2	1			2	1			2	1			2	1
15251	Hif1a	bHLH	3	2			4	3			4	3			4	3
53417	Hif3a	bHLH	0	0			1	1			2	2			0	0				DP
110521	Hivep1	Transcription Factor	0	0	0	0	0	0	0	0	0	0	0	0	0	0	0	0
15273	Hivep2	Transcription Factor	0	0	0	0	0	0	0	0	0	0	0	0	0	0	0	0
16656	Hivep3	Transcription Factor	0	0	0	0	0	0	0	0	0	0	0	0	0	0	0	0
217082	Hlf	Transcription Factor	0	0	0	0	0	0	0	0	0	0	0	0	0	0	0	0
15824	Hlx1	Homeobox	1	1			1	1			1	1			1	1
15825	Hlxb9	Homeobox	0	0	0	0	0	0	0	0	0	0	0	0	0	0	0	0
219150	Hmbox1	Homeobox	0	0	0	0	0	0	0	0	0	0	0	0	0	0	0	0
15371	Hmx1	Homeobox	0	0	0	0	0	0	0	0	0	0	0	0	0	0	0	0
15372	Hmx2	Homeobox	0	0	0	0	0	0	0	0	0	0	0	0	0	0	0	0
15373	Hmx3	Homeobox	0	0	0	0	0	0	0	0	0	0	0	0	0	0	0	0
239099	Homez	Homeobox	0	0	0	0	0	0	0	0	0	0	0	0	0	0	0	0
74318	Hopx	Homeobox	0	0	0	0	0	0	0	0	0	0	0	0	0	0	0	0
15394	Hoxa1	Homeobox	0	0	0	0	0	0	0	0	0	0	0	0	0	0	0	0
15395	Hoxa10	Homeobox	0	0	0	0	0	0	0	0	0	0	0	0	0	0	0	0
15396	Hoxa11	Homeobox	0	0	0	0	0	0	0	0	0	0	0	0	0	0	0	0
15398	Hoxa13	Homeobox	2	2			2	2			2	2			2	2
15399	Hoxa2	Homeobox	0	0	0	0	0	0	0	0	0	0	0	0	0	0	0	0
15400	Hoxa3	Homeobox	0	0	0	0	0	0	0	0	0	0	0	0	0	0	0	0
15401	Hoxa4	Homeobox	0	0	0	0	0	0	0	0	0	0	0	0	0	0	0	0
15403	Hoxa6	Homeobox	0	0	0	0	0	0	0	0	0	0	0	0	0	0	0	0
15404	Hoxa7	Homeobox	1	3			1	3			1	3			1	3
15405	Hoxa9	Homeobox	0	0	0	0	0	0	0	0	0	0	0	0	0	0	0	0
15407	Hoxb1	Homeobox	0	0	0	0	0	0	0	0	0	0	0	0	0	0	0	0
15408	Hoxb13	Homeobox	0	0	0	0	0	0	0	0	0	0	0	0	0	0	0	0
103889	Hoxb2	Homeobox	1	2			1	2			1	2			1	2
15410	Hoxb3	Homeobox	0	0	0	0	0	0	0	0	0	0	0	0	0	0	0	0
15412	Hoxb4	Homeobox	0	0	0	0	0	0	0	0	0	0	0	0	0	0	0	0
15413	Hoxb5	Homeobox	0	0	0	0	0	0	0	0	0	0	0	0	0	0	0	0
15414	Hoxb6	Homeobox	0	0	0	0	0	0	0	0	0	0	0	0	0	0	0	0
15415	Hoxb7	Homeobox	0	0	0	0	0	0	0	0	0	0	0	0	0	0	0	0
15416	Hoxb8	Homeobox	0	0	0	0	0	0	0	0	0	0	0	0	0	0	0	0
15417	Hoxb9	Homeobox	0	0	0	0	0	0	0	0	0	0	0	0	0	0	0	0
209448	Hoxc10	Homeobox	0	0	0	0	0	0	0	0	0	0	0	0	0	0	0	0
109663	Hoxc11	Homeobox	0	0	0	0	0	0	0	0	0	0	0	0	0	0	0	0
15421	Hoxc12	Homeobox	2	4			2	4			2	4			2	4
15422	Hoxc13	Homeobox	0	0	0	0	0	0	0	0	0	0	0	0	0	0	0	0
15423	Hoxc4	Homeobox	0	0	0	0	0	0	0	0	0	0	0	0	0	0	0	0
15424	Hoxc5	Homeobox	0	0	0	0	0	0	0	0	0	0	0	0	0	0	0	0
15425	Hoxc6	Homeobox	1	1			1	1			1	1			1	1
15426	Hoxc8	Homeobox	1	3			2	3			2	3			1	3
15427	Hoxc9	Homeobox	0	0	0	0	0	0	0	0	0	0	0	0	0	0	0	0
15429	Hoxd1	Homeobox	0	0	0	0	0	0	0	0	0	0	0	0	0	0	0	0
15430	Hoxd10	Homeobox	0	0	0	0	0	0	0	0	0	0	0	0	0	0	0	0
15432	Hoxd12	Homeobox
15433	Hoxd13	Homeobox	0	0	0	0	0	0	0	0	0	0	0	0	0	0	0	0
15434	Hoxd3	Homeobox	3	3			4	4			4	4			2	3
15436	Hoxd4	Homeobox	0	0	0	0	0	0	0	0	0	0	0	0	0	0	0	0
15437	Hoxd8	Homeobox	0	0	0	0	0	0	0	0	0	0	0	0	0	0	0	0
15438	Hoxd9	Homeobox	0	0	0	0	0	0	0	0	0	0	0	0	0	0	0	0
15460	Hr	Transcription Factor	0	0	0	0	0	0	0	0	0	0	0	0	0	0	0	0
15499	Hsf1	Transcription Factor	1	2			1	2			1	2			1	2				backgr?
15901	Id1	Transcription Factor	0	0			0	0	1	3	0	0	1	3	3	4	3	4		MP
15902	Id2	Transcription Factor	2	2			2	2			2	2			4	4
15903	Id3	Transcription Factor	1	1			1	1			1	1			5	5				MP
15904	Id4	Transcription Factor	5	4			5	4			5	4			0	0			R-C
22778	Ikzf1	Transcription Factor	0	0	0	0	0	0	0	0	0	0	0	0	0	0	0	0
18609	Ipf1	Homeobox	0	0	0	0	0	0	0	0	0	0	0	0	0	0	0	0
16362	Irf1	Transcription Factor	0	0	0	0	0	0	0	0	0	0	0	0	0	0	0	0
16363	Irf2	Transcription Factor	0	0	0	0	0	0	0	0	0	0	0	0	0	0	0	0
16731	Irx1	Homeobox	0	0	0	0	0	0	0	0	0	0	0	0	0	0	0	0
16372	Irx2	Homeobox	0	0	0	0	0	0	0	0	0	0	0	0	0	0	0	0
16373	Irx3	Homeobox	0	0	0	0	0	0	0	0	0	0	0	0	0	0	0	0
50916	Irx4	Homeobox	0	0	0	0	0	0	0	0	0	0	0	0	0	0	0	0
54352	Irx5	Homeobox	0	0	0	0	0	0	0	0	0	0	0	0	0	0	0	0
64379	Irx6	Homeobox	0	0	0	0	0	0	0	0	0	0	0	0	0	0	0	0
16392	Isl1	Homeobox	0	0	0	0	0	0	0	0	0	0	0	0	0	0	0	0
104360	Isl2	Homeobox	0	0	0	0	0	0	0	0	0	0	0	0	0	0	0	0
71597	Isx	Homeobox	0	0	0	0	0	0	0	0	0	0	0	0	0	0	0	0
16476	Jun	Transcription Factor	2	3			2	3			2	3			0	0
16478	Jund1	Transcription Factor	0	0	3	3	0	0	3	3	0	0	3	3	0	0	3	3
81703	Jundm2	Transcription Factor	0	0	0	0	0	0	0	0	0	0	0	0	0	0	0	0
66277	Klf15	Transcription Factor	0	0	0	0	0	0	0	0	0	0	0	0	0	0	0	0
16598	Klf2	Transcription Factor	0	0	0	0	0	0	0	0	0	0	0	0	0	0	0	0
16600	Klf4	Transcription Factor	0	0	0	0	0	0	0	0	0	0	0	0	0	0	0	0
12224	Klf5	Transcription Factor	1	2			1	2			1	2			0	0
93691	Klf7	Transcription Factor	2	3			2	3			2	3			1	2
16814	Lbx1	Homeobox	3	3			3	3			3	3			2	2
16815	Lbx2	Homeobox	0	0	0	0	0	0	0	0	0	0	0	0	0	0	0	0
207667	Lbxcor1	Homeobox	2	3			3	3			3	3			2	3
212391	Lcor	Nuclear Receptors	1	2			1	2			1	2			1	2
16825	Ldb1	Transcription Factor	3	4			3	4			3	4			2	2
16826	Ldb2	Transcription Factor	0	0	0	0	0	0	0	0	0	0	0	0	0	0	0	0
16842	Lef1	Transcription Factor	3	3			3	3			3	4			2	3			C-R	high back
16869	Lhx1	Homeobox	0	0	0	0	0	0	0	0	0	0	0	0	0	0	0	0
16870	Lhx2	Homeobox	4	4			4	4			5	5			2	2			C-R
16871	Lhx3	Homeobox	0	0	0	0	0	0	0	0	0	0	0	0	0	0	0	0
16872	Lhx4	Homeobox	0	0	0	0	0	0	0	0	0	0	0	0	0	0	0	0
16873	Lhx5	Homeobox	0	0	0	0	0	0	0	0	0	0	0	0	0	0	0	0
16874	Lhx6	Homeobox	0	0	0	0	0	0	0	0	0	0	0	0	0	0	0	0
16875	Lhx8	Homeobox	0	0	0	0	0	0	0	0	0	0	0	0	0	0	0	0
16876	Lhx9	Homeobox	2	2	4	4	2	2	4	4	3	3	4	4	4	4	4	4	C-R
109594	Lmo1	Transcription Factor	2	3			2	1			0	0			0	0			R-C
109593	Lmo3	Transcription Factor	0	0			1	2			1	2			0	0				DP
16911	Lmo4	Transcription Factor	3	4			3	4			3	4			3	4				high back
110648	Lmx1a	Homeobox	1	1			1	1			1	1			3	3				MP
16917	Lmx1b	Homeobox	1	1			1	1			1	1			1	1
269389	LOC269389	Transcription Factor	1	2			1	2			1	2			1	2
17095	Lyl1	bHLH	0	0	0	0	0	0	0	0	0	0	0	0	0	0	0	0
16658	Mafb	Transcription Factor	1	3			2	3			2	3			1	3
17134	Mafg	Transcription Factor	0	0	0	0	0	0	0	0	0	0	0	0	0	0	0	0
17135	Mafk	Transcription Factor	0	0	0	0	0	0	0	0	0	0	0	0	0	0	0	0
103806	Maml1	Transcription Factor	2	3			3	3			3	3			2	3				high back
17187	Max	bHLH	0	0			1	2			1	2			1	2
17188	Maz	Transcription Factor	3	3			4	4			4	4			1	2				high back
59024	Med12	Transcription Factor	0	0	0	0	0	0	0	0	0	0	0	0	0	0	0	0
69792	Med6	Transcription Factor	0	0	0	0	0	0	0	0	0	0	0	0	0	0	0	0
17258	Mef2a	Transcription Factor	0	0	0	0	0	0	0	0	0	0	0	0	0	0	0	0
17259	Mef2b	Transcription Factor	0	0	0	0	0	0	0	0	0	0	0	0	0	0	0	0
17260	Mef2c	Transcription Factor	0	0	0	0	0	0	0	0	0	0	0	0	0	0	0	0
17261	Mef2d	Transcription Factor	1	2			1	2			1	2			1	1
17268	Meis1	Homeobox	0	0	0	0	0	0	0	0	0	0	0	0	0	0	0	0
	Meis2		3	4			3	3			2	2			0	0			V-D	R-C
17285	Meox1	Homeobox	0	0	0	0	0	0	0	0	0	0	0	0	0	0	0	0
17286	Meox2	Homeobox	0	0	0	0	0	0	0	0	0	0	0	0	0	0	0	0
29808	Mga	Transcription Factor	2	3			2	3			2	3			2	3				high back
17342	Mitf	bHLH	0	0	0	0	0	0	0	0	0	0	0	0	0	0	0	0
27217	Mixl1	Homeobox	0	0	0	0	0	0	0	0	0	0	0	0	0	0	0	0
210719	Mkx	Homeobox	0	0	0	0	0	0	0	0	0	0	0	0	0	0	0	0
231051	Mll3	Transcription Factor	0	0	0	0	0	0	0	0	0	0	0	0	0	0	0	0
54601	Mllt7	Forkhead	0	0	0	0	0	0	0	0	0	0	0	0	0	0	0	0
21428	Mlx	bHLH	0	0	0	0	0	0	0	0	0	0	0	0	0	0	0	0
208104	Mlxip	bHLH	0	0	0	0	0	0	0	0	0	0	0	0	0	0	0	0
58805	Mlxipl	bHLH	1	1			1	1			1	1			1	1
17536	Mrg1	Homeobox	3	3			2	3			2	3			0	0
17537	Mrg2	Homeobox	1	2	2	3	1	2	2	3	1	2	2	3	1	2	1	2
17681	Msc	bHLH	0	0	0	0	0	0	0	0	0	0	0	0	0	0	0	0
17701	Msx1	Homeobox	0	0			0	0			0	0			3	4				MP
17702	Msx2	Homeobox	1	2			2	3			2	3			2	2
17703	Msx3	Homeobox	0	0	0	0	0	0	0	0	0	0	0	0	0	0	0	0
17764	Mtf1	Transcription Factor	0	0	0	0	0	0	0	0	0	0	0	0	0	0	0	0
17765	Mtf2	Transcription Factor	2	2			2	2			2	2			2	2				high back
17119	Mxd1	bHLH	0	0	0	0	0	0	0	0	0	0	0	0	0	0	0	0
17121	Mxd3	bHLH	0	0	3	3	0	0	3	3	0	0	1	1	0	0				SVZ heavy expression
17122	Mxd4	bHLH	0	0	0	0	0	0	0	0	0	0	0	0	0	0	0	0
17859	Mxi1	bHLH	0	0	2	1	0	0			0	0			0	0
17863	Myb	Transcription Factor	1	1			1	1			1	1			1	1
17869	Myc	bHLH	1	2			1	2			1	2			1	2
16918	Mycl1	bHLH	3	3			2	3			0	0			0	0			R-C
18109	Mycn	bHLH	1	1			4	4			4	4			0	0			C-R	DP
17870	Mycs	bHLH	0	0	0	0	0	0	0	0	0	0	0	0	0	0	0	0
17877	Myf5	bHLH	0	0	0	0	0	0	0	0	0	0	0	0	0	0	0	0
17878	Myf6	bHLH	0	0	0	0	0	0	0	0	0	0	0	0	0	0	0	0
17927	Myod1	bHLH	3	3			5	3			5	3			3	3
17928	Myog	bHLH	0	0	0	0	0	0	0	0	0	0	0	0	0	0	0	0
217127	Myst2	Transcription Factor	1	2			1	2			1	2			1	2				back?
17932	Myt1	Transcription Factor	0	0	3	4	0	0	3	4	0	0	1	1	0	0
17933	Myt1l	Transcription Factor	0	0	1	1	0	0	1	1	0	0	1	1	0	0
71950	Nanog	Homeobox	0	0	0	0	0	0	0	0	0	0	0	0	0	0	0	0
17977	Ncoa1	Nuclear Receptors	1	2			1	2			1	2			1	2
17978	Ncoa2	Nuclear Receptors	1	3			2	3			2	3			2	3
17979	Ncoa3	Nuclear Receptors	0	0	0	0	0	0	0	0	0	0	0	0	0	0	0	0
56406	Ncoa6	Nuclear Receptors	0	0	0	0	0	0	0	0	0	0	0	0	0	0	0	0
20185	Ncor1	Nuclear Receptors	3	3			4	3			4	3			2	2
20602	Ncor2	Nuclear Receptors	2	2			2	2			2	2			2	2
18012	Neurod1	bHLH	0	0			0	0	3	3	0	0	3	3	0	0	2	3
18013	Neurod2	bHLH
11923	Neurod4	bHLH	0	0	0	0	0	0	0	0	0	0	0	0	0	0	0	0
11922	Neurod6	bHLH	0	0	2	5	0	0	2	5	0	0	2	5	0	0	0	0
18014	Neurog1	bHLH	0	0			2	3	2	2	1	2	1	2	1	2
11924	Neurog2	bHLH	3	4			3	3			2	3			2	3			R-C
11925	Neurog3	bHLH	0	0			1	1			1	1			0	0
54446	Nfat5	Transcription Factor	0	0	0	0	0	0	0	0	0	0	0	0	0	0	0	0
18018	Nfatc1	Transcription Factor	0	0	0	0	0	0	0	0	0	0	0	0	0	0	0	0
18019	Nfatc2	Transcription Factor	0	0	0	0	0	0	0	0	0	0	0	0	0	0	0	0
18021	Nfatc3	Transcription Factor	0	0	0	0	0	0	0	0	0	0	0	0	0	0	0	0
73181	Nfatc4	Transcription Factor	0	0			0	0			1	1			2	2			C-R	MP
18022	Nfe2	Transcription Factor	0	0	0	0	0	0	0	0	0	0	0	0	0	0	0	0
18023	Nfe2l1	Transcription Factor	0	0	0	0	0	0	0	0	0	0	0	0	0	0	0	0
18024	Nfe2l2	Transcription Factor	1	2			1	2			1	2			1	2				back
18025	Nfe2l3	Transcription Factor	0	0	0	0	0	0	0	0	0	0	0	0	0	0	0	0
18027	Nfia	Transcription Factor	1	1			2	3			2	3			2	3
18028	Nfib	Transcription Factor	1	1			3	3			3	3			2	2			C-R
18029	Nfic	Transcription Factor	0	0	0	0	0	0	0	0	0	0	0	0	0	0	0	0
18030	Nfil3	Transcription Factor	0	0	0	0	0	0	0	0	0	0	0	0	0	0	0	0
18032	Nfix	Transcription Factor	0	0			1	1			3	3			0	0			C-R	DP
18033	Nfkb1	Transcription Factor	0	0	0	0	0	0	0	0	0	0	0	0	0	0	0	0
100978	Nfxl1	Transcription Factor	2	3			2	3			2	3			1	2
18044	Nfya	Transcription Factor	2	2			2	2			2	2			2	2				backg?
18045	Nfyb	Transcription Factor	2	3			2	3			2	3			1	1
18046	Nfyc	Transcription Factor	2	3			2	3			2	3			1	2				backg?
18071	Nhlh1	bHLH	0	0			0	0	3	3	0	0	3	2	0	0	2	1		Gradient in cortex RC
18072	Nhlh2	bHLH	0	0	2	1	0	0	3	2	0	0	2	2	0	0	2	2
20232	Nkx1-1	Homeobox	0	0	0	0	0	0	0	0	0	0	0	0	0	0	0	0
20231	Nkx1-2	Homeobox	0	0	0	0	0	0	0	0	0	0	0	0	0	0	0	0
18088	Nkx2-2	Homeobox	0	0	0	0	0	0	0	0	0	0	0	0	0	0	0	0
18089	Nkx2-3	Homeobox	0	0	0	0	0	0	0	0	0	0	0	0	0	0	0	0
228731	Nkx2-4	Homeobox	0	0	0	0	0	0	0	0	0	0	0	0	0	0	0	0
18092	Nkx2-6	Homeobox	0	0	0	0	0	0	0	0	0	0	0	0	0	0	0	0
18094	Nkx2-9	Homeobox	0	0	0	0	0	0	0	0	0	0	0	0	0	0	0	0
18095	Nkx3-1	Homeobox	0	0	0	0	0	0	0	0	0	0	0	0	0	0	0	0
12020	Nkx3-2	Homeobox	0	0	0	0	0	0	0	0	0	0	0	0	0	0	0	0
18096	Nkx6-1	Homeobox	0	0	0	0	0	0	0	0	0	0	0	0	0	0	0	0
14912	Nkx6-2	Homeobox	0	0	0	0	0	0	0	0	0	0	0	0	0	0	0	0
74561	Nkx6-3	Homeobox	0	0			0	0			1	2			1	2
18291	Nobox	Homeobox	0	0	0	0	0	0	0	0	0	0	0	0	0	0	0	0
18142	Npas1	bHLH	0	0	0	0	0	0	0	0	0	0	0	0	0	0	0	0
18143	Npas2	bHLH	0	0	0	0	0	0	0	0	0	0	0	0	0	0	0	0
27386	Npas3	bHLH	1	2			1	2			1	1			1	1			R-C
11614	Nr0b1	Nuclear Receptors	0	0	0	0	0	0	0	0	0	0	0	0	0	0	0	0
23957	Nr0b2	Nuclear Receptors	0	0	0	0	0	0	0	0	0	0	0	0	0	0	0	0
217166	Nr1d1	Nuclear Receptors	0	0	0	0	0	0	0	0	0	0	0	0	0	0	0	0
353187	Nr1d2	Nuclear Receptors	0	0	0	0	0	0	0	0	0	0	0	0	0	0	0	0
22260	Nr1h2	Nuclear Receptors	0	0	0	0	0	0	0	0	0	0	0	0	0	0	0	0
22259	Nr1h3	Nuclear Receptors	0	0	0	0	0	0	0	0	0	0	0	0	0	0	0	0
20186	Nr1h4	Nuclear Receptors	0	0	0	0	0	0	0	0	0	0	0	0	0	0	0	0
381463	Nr1h5	Nuclear Receptors	0	0	0	0	0	0	0	0	0	0	0	0	0	0	0	0
18171	Nr1i2	Nuclear Receptors	3	3			3	3			3	3			3	3
12355	Nr1i3	Nuclear Receptors	0	0	0	0	0	0	0	0	0	0	0	0	0	0	0	0
22025	Nr2c1	Nuclear Receptors	0	0	0	0	0	0	0	0	0	0	0	0	0	0	0	0
22026	Nr2c2	Nuclear Receptors	1	1			1	1			1	1			1	1
21907	Nr2e1	Nuclear Receptors	4	4			4	4			4	4			1	1			R-C
23958	Nr2e3	Nuclear Receptors	0	0	0	0	0	0	0	0	0	0	0	0	0	0	0	0
13865	Nr2f1	Nuclear Receptors	0	0			1	1	1	1	3	3	3	3	3	3	3	3	C-R	and MP
11819	Nr2f2	Nuclear Receptors	0	0			1	1			3	3			3	3			C-R	gradient not as clear as our ISH
13864	Nr2f6	Nuclear Receptors	1	1			1	1			1	1			1	1
14815	Nr3c1	Nuclear Receptors	0	0	0	0	0	0	0	0	0	0	0	0	0	0	0	0
110784	Nr3c2	Nuclear Receptors	0	0	0	0	0	0	0	0	0	0	0	0	0	0	0	0
15370	Nr4a1	Nuclear Receptors	0	0	0	0	0	0	0	0	0	0	0	0	0	0	0	0
18227	Nr4a2	Nuclear Receptors	1	1	1	1	1	1	1	1	1	1	1	1	2	3	2	3		high Mpal expression, scatterd
18124	Nr4a3	Nuclear Receptors	0	0	0	0	0	0	0	0	0	0	0	0	0	0	0	0
26423	Nr5a1	Nuclear Receptors	0	0	0	0	0	0	0	0	0	0	0	0	0	0	0	0
26424	Nr5a2	Nuclear Receptors	0	0	0	0	0	0	0	0	0	0	0	0	0	0	0	0
14536	Nr6a1	Nuclear Receptors	0	0	0	0	0	0	0	0	0	0	0	0	0	0	0	0
268903	Nrip1	Nuclear Receptors	0	0	0	0	0	0	0	0	0	0	0	0	0	0	0	0
60345	Nrip2	Nuclear Receptors	0	0	0	0	0	0	0	0	0	0	0	0	0	0	0	0
78593	Nrip3	Nuclear Receptors	0	0	0	0	0	0	0	0	0	0	0	0	0	0	0	0
18185	Nrl	Transcription Factor	0	0	0	0	0	0	0	0	0	0	0	0	0	0	0	0
18193	Nsd1	Nuclear Receptors	2	3			2	3			2	3			2	3				looks like high background
71468	Obox1	Homeobox	0	0	0	0	0	0	0	0	0	0	0	0	0	0	0	0
246791	Obox3	Homeobox	0	0	0	0	0	0	0	0	0	0	0	0	0	0	0	0
252829	Obox5	Homeobox	0	0	0	0	0	0	0	0	0	0	0	0	0	0	0	0
252830	Obox6	Homeobox	0	0	0	0	0	0	0	0	0	0	0	0	0	0	0	0
18292	Og9x	Homeobox	0	0	0	0	0	0	0	0	0	0	0	0	0	0	0	0
50914	Olig1	bHLH	0	0	0	0	0	0	0	0	0	0	0	0	0	0	0	0
50913	Olig2	bHLH	0	0	0	0	0	0	0	0	0	0	0	0	0	0	0	0
94222	Olig3	bHLH	0	0	0	0	0	0	0	0	0	0	0	0	0	0	0	0
15379	Onecut1	Homeobox	1	2			1	2			1	2			0	0
225631	Onecut2	Homeobox	0	0	0	0	0	0	0	0	0	0	0	0	0	0	0	0
246086	Onecut3	Homeobox	2	2			2	2			2	2			2	2
18420	Otp	Homeobox	0	0	0	0	0	0	0	0	0	0	0	0	0	0	0	0
18423	Otx1	Homeobox	0	0			2	1			2	1			1	1				DP
18424	Otx2	Homeobox	4	3			0	0			0	0			4	3
56218	Patz	Transcription Factor	0	0	0	0	0	0	0	0	0	0	0	0	0	0	0	0
18503	Pax1	Homeobox	0	0	0	0	0	0	0	0	0	0	0	0	0	0	0	0
18504	Pax2	Homeobox	0	0	0	0	0	0	0	0	0	0	0	0	0	0	0	0
18505	Pax3	Homeobox	0	0	0	0	0	0	0	0	0	0	0	0	0	0	0	0
18506	Pax4	Homeobox	0	0	0	0	0	0	0	0	0	0	0	0	0	0	0	0
18507	Pax5	Homeobox	0	0	0	0	0	0	0	0	0	0	0	0	0	0	0	0
18508	Pax6	Homeobox	5	5			4	4			3	3			2	2			R-C
18509	Pax7	Homeobox	0	0	0	0	0	0	0	0	0	0	0	0	0	0	0	0
18510	Pax8	Homeobox	0	0	0	0	0	0	0	0	0	0	0	0	0	0	0	0
18511	Pax9	Homeobox	0	0	0	0	0	0	0	0	0	0	0	0	0	0	0	0
18514	Pbx1	Homeobox	3	2	4	4	4	4	4	4	3	3	4	4	2	2	2	2	R-C
18515	Pbx2	Homeobox	2	4			3	4			3	4			0	0
18516	Pbx3	Homeobox	0	0	0	0	0	0	0	0	0	0	0	0	0	0	0	0
80720	Pbx4	Homeobox	0	0	0	0	0	0	0	0	0	0	0	0	0	0	0	0
18626	Per1	Transcription Factor	0	0	0	0	0	0	0	0	0	0	0	0	0	0	0	0
18627	Per2	Transcription Factor	0	0	0	0	0	0	0	0	0	0	0	0	0	0	0	0
18667	Pgr	Transcription Factor	0	0	0	0	0	0	0	0	0	0	0	0	0	0	0	0
11859	Phox2a	Homeobox	0	0	0	0	0	0	0	0	0	0	0	0	0	0	0	0
18935	Phox2b	Homeobox	0	0	0	0	0	0	0	0	0	0	0	0	0	0	0	0
18685	Phtf1	Homeobox	0	0	0	0	0	0	0	0	0	0	0	0	0	0	0	0
68770	Phtf2	Homeobox	1	1			1	1			1	1			1	1
18740	Pitx1	Homeobox	0	0	0	0	0	0	0	0	0	0	0	0	0	0	0	0
18741	Pitx2	Homeobox	0	0	0	0	0	0	0	0	0	0	0	0	0	0	0	0
18742	Pitx3	Homeobox	0	0	0	0	0	0	0	0	0	0	0	0	0	0	0	0
18771	Pknox1	Homeobox	0	0	0	0	0	0	0	0	0	0	0	0	0	0	0	0
208076	Pknox2	Homeobox	0	0	0	0	0	0	0	0	0	0	0	0	0	0	0	0
22634	Plagl1	Transcription Factor	1	3			3	4			3	4			0	0			D-V
18736	Pou1f1	POU domain	0	0	0	0	0	0	0	0	0	0	0	0	0	0	0	0
18985	Pou2af1	POU domain	0	0	0	0	0	0	0	0	0	0	0	0	0	0	0	0
18986	Pou2f1	POU domain	1	1			1	1			1	1			1	1
18987	Pou2f2	Homeobox	0	0	0	0	0	0	0	0	0	0	0	0	0	0	0	0
18988	Pou2f3	POU domain	0	0	0	0	0	0	0	0	0	0	0	0	0	0	0	0
18991	Pou3f1	Homeobox	3	3			3	3			2	3			1	1			R-C	R to C
18992	Pou3f2	POU domain	4	5	4	5	4	5	4	5	4	5	4	5	1	3	1	3	R-C
18993	Pou3f3	POU domain	5	4			4	4			3	4			1	1			R-C	similar to Pou3F1
18994	Pou3f4	POU domain	0	0	2	2	0	0			0	0			0	0
18996	Pou4f1	POU domain	0	0	0	0	0	0	0	0	0	0	0	0	0	0	0	0
18997	Pou4f2	POU domain	0	0	0	0	0	0	0	0	0	0	0	0	0	0	0	0
18998	Pou4f3	POU domain	0	0	0	0	0	0	0	0	0	0	0	0	0	0	0	0
18999	Pou5f1	POU domain	0	0	0	0	0	0	0	0	0	0	0	0	0	0	0	0
75507	Pou5f2	POU domain	0	0	0	0	0	0	0	0	0	0	0	0	0	0	0	0
19013	Ppara	Transcription Factor	0	0	0	0	0	0	0	0	0	0	0	0	0	0	0	0
19015	Ppard	Transcription Factor	0	0	0	0	0	0	0	0	0	0	0	0	0	0	0	0
19016	Pparg	Transcription Factor	0	0	0	0	0	0	0	0	0	0	0	0	0	0	0	0
19017	Ppargc1a	Transcription Factor	0	0	0	0	0	0	0	0	0	0	0	0	0	0	0	0
70779	Prdm5	Transcription Factor	0	0	0	0	0	0	0	0	0	0	0	0	0	0	0	0
19127	Prop1	Homeobox	0	0	0	0	0	0	0	0	0	0	0	0	0	0	0	0
19130	Prox1	Homeobox	0	0	0	0	0	0	0	0	0	0	0	0	0	0	0	0
73422	Prox2	Homeobox	0	0	0	0	0	0	0	0	0	0	0	0	0	0	0	0
18933	Prrx1	Homeobox	0	0	0	0	0	0	0	0	0	0	0	0	0	0	0	0
20204	Prrx2	Homeobox	0	0	0	0	0	0	0	0	0	0	0	0	0	0	0	0
107751	Prrxl1	Homeobox	0	0	0	0	0	0	0	0	0	0	0	0	0	0	0	0
19213	Ptf1a	bHLH	0	0	0	0	0	0	0	0	0	0	0	0	0	0	0	0
19290	Pura	Transcription Factor	0	0	0	0	0	0	0	0	0	0	0	0	0	0	0	0
72135	Pygo1	Transcription Factor	1	2			1	2			1	2			1	2				backg?
19377	Rai1	Transcription Factor	1	2			1	2			1	2			1	2				backg?
19401	Rara	Transcription Factor	0	0	0	0	0	0	0	0	0	0	0	0	0	0	0	0
218772	Rarb	Transcription Factor	0	0	0	0	0	0	0	0	0	0	0	0	0	0	0	0
19411	Rarg	Transcription Factor	0	0	0	0	0	0	0	0	0	0	0	0	0	0	0	0
19434	Rax	Homeobox	0	0	0	0	0	0	0	0	0	0	0	0	0	0	0	0
19645	Rb1	Transcription Factor	1	1			1	1			1	1			1	1
19664	Rbpsuh	Transcription Factor	0	0	0	0	0	0	0	0	0	0	0	0	0	0	0	0
19697	Rela	Transcription Factor	1	1			1	1			1	1			1	1
19712	Rest	Transcription Factor	2	3			2	3			2	3			2	3				bachg?
385343	Rhox1	Homeobox	0	0	0	0	0	0	0	0	0	0	0	0	0	0	0	0
434769	Rhox10	Homeobox	0	0	0	0	0	0	0	0	0	0	0	0	0	0	0	0
194738	Rhox11	Homeobox	0	0	0	0	0	0	0	0	0	0	0	0	0	0	0	0
382282	Rhox12	Homeobox	0	0	0	0	0	0	0	0	0	0	0	0	0	0	0	0
57737	Rhox4b	Homeobox	0	0	0	0	0	0	0	0	0	0	0	0	0	0	0	0
194856	Rhox4e	Homeobox	0	0	0	0	0	0	0	0	0	0	0	0	0	0	0	0
18617	Rhox5	Homeobox	0	0	0	0	0	0	0	0	0	0	0	0	0	0	0	0
19202	Rhox6	Homeobox	0	0	0	0	0	0	0	0	0	0	0	0	0	0	0	0
434768	Rhox8	Homeobox	0	0	0	0	0	0	0	0	0	0	0	0	0	0	0	0
104384	Rhox9	Homeobox	0	0	0	0	0	0	0	0	0	0	0	0	0	0	0	0
19883	Rora	Transcription Factor	0	0	0	0	0	0	0	0	0	0	0	0	0	0	0	0
225998	Rorb	Transcription Factor	0	0	0	0	0	0	0	0	0	0	0	0	0	0	0	0
19885	Rorc	Transcription Factor	0	0	0	0	0	0	0	0	0	0	0	0	0	0	0	0
68750	Rreb1	Transcription Factor	0	0	0	0	0	0	0	0	0	0	0	0	0	0	0	0
12394	Runx1	Transcription Factor	0	0	0	0	0	0	0	0	0	0	0	0	0	0	0	0
12395	Runx1t1	Transcription Factor	0	0	0	0	0	0	0	0	0	0	0	0	0	0	0	0
12393	Runx2	Transcription Factor	0	0	0	0	0	0	0	0	0	0	0	0	0	0	0	0
20181	Rxra	Transcription Factor	1	2			1	2			1	2			1	2
20182	Rxrb	Transcription Factor	2	2			2	2			2	2			2	2
20183	Rxrg	Transcription Factor	0	0	0	0	0	0	0	0	0	0	0	0	0	0	0	0
20230	Satb1	Homeobox	2	2			2	2			2	2			2	2
212712	Satb2	Homeobox	0	0	0	0	0	0	0	0	0	0	0	0	0	0	0	0
20289	Scx	bHLH
58172	Sertad2	Transcription Factor	0	0			0	0			1	1			0	0
20375	Sfpi1	Transcription Factor	0	0	0	0	0	0	0	0	0	0	0	0	0	0	0	0
20429	Shox2	Homeobox	0	0	0	0	0	0	0	0	0	0	0	0	0	0	0	0
20464	Sim1	bHLH	0	0	0	0	0	0	0	0	0	0	0	0	0	0	0	0
20465	sim2	bHLH	1	2			2	2			2	2			1	2
20471	Six1	Homeobox	0	0	0	0	0	0	0	0	0	0	0	0	0	0	0	0
20472	Six2	Homeobox	0	0			1	1			1	1			1	1
20473	Six3	Homeobox	0	0	0	0	0	0	0	0	0	0	0	0	0	0	0	0
20474	Six4	Homeobox	0	0	0	0	0	0	0	0	0	0	0	0	0	0	0	0
20475	Six5	Homeobox	0	0			1	1			1	1			1	1
20476	Six6	Homeobox	0	0	0	0	0	0	0	0	0	0	0	0	0	0	0	0
17125	Smad1	Transcription Factor	1	2			1	2			1	2			1	2
17126	Smad2	Transcription Factor	0	0	0	0	0	0	0	0	0	0	0	0	0	0	0	0
17127	Smad3	Transcription Factor	0	0	0	0	0	0	0	0	0	0	0	0	0	0	0	0
17128	Smad4	Transcription Factor	2	2			3	3			3	3			1	1
17129	Smad5	Transcription Factor	0	0	0	0	0	0	0	0	0	0	0	0	0	0	0	0
17130	Smad6	Transcription Factor	0	0	0	0	0	0	0	0	0	0	0	0	0	0	0	0
17131	Smad7	Transcription Factor	0	0	0	0	0	0	0	0	0	0	0	0	0	0	0	0
55994	Smad9	Transcription Factor	0	0	0	0	0	0	0	0	0	0	0	0	0	0	0	0
20665	Sox10	Transcription Factor	0	0	0	0	0	0	0	0	0	0	0	0	0	0	0	0
20666	Sox11	Transcription Factor	1	1	4	4	2	2	4	4	3	3	4	4	4	4	4	4	C-R
20667	Sox12	Transcription Factor	3	3			3	3			3	3			1	1
20668	Sox13	Transcription Factor	0	0	0	0	0	0	0	0	0	0	0	0	0	0	0	0
20669	Sox14	Transcription Factor	0	0	0	0	0	0	0	0	0	0	0	0	0	0	0	0
20670	Sox15	Transcription Factor	4	3	4	3	3	2	4	3	2	1	3	2	1	3	1	3	R-C
20671	Sox17	Transcription Factor	0	0	0	0	0	0	0	0	0	0	0	0	0	0	0	0
20672	Sox18	Transcription Factor	0	0	2	3	0	0	2	3	0	0	2	3	0	0	2	3
20674	Sox2	Transcription Factor	4	4			4	4			4	4			4	4
223227	Sox21	Transcription Factor	1	3			2	3			2	3			0	0
20675	Sox3	Transcription Factor	4	3			4	3			4	3			1	1
214105	Sox30	Transcription Factor	0	0	0	0	0	0	0	0	0	0	0	0	0	0	0	0
20677	Sox4	Transcription Factor	3	4	4	4	3	4	4	4	3	4	4	4	0	0			R-C
20678	Sox5	Transcription Factor	2	3			2	3			2	3			1	1
20679	Sox6	Transcription Factor	1	2			1	2			1	2			0	0
20680	Sox7	Transcription Factor	0	0	0	0	0	0	0	0	0	0	0	0	0	0	0	0
20681	Sox8	Transcription Factor	0	0	0	0	0	0	0	0	0	0	0	0	0	0	0	0
20682	Sox9	Transcription Factor	2	2			2	2			1	1			0	0			R-C
20687	Sp3	Transcription Factor	3	3			3	3	3	3	3	3	3	3	2	3
320145	Sp8	Transcription Factor	0	0	3	4	1	1			2	2			0	0			C-R	DP
30051	Spdef	Transcription Factor	0	0	0	0	0	0	0	0	0	0	0	0	0	0	0	0
272382	Spib	Transcription Factor	0	0	0	0	0	0	0	0	0	0	0	0	0	0	0	0
20728	Spic	Transcription Factor	0	0	0	0	0	0	0	0	0	0	0	0	0	0	0	0
20787	Srebf1	bHLH	0	0	0	0	0	0	0	0	0	0	0	0	0	0	0	0
20788	Srebf2	bHLH	1	2			1	2			1	2			1	2
20807	Srf	Transcription Factor	0	0	0	0	0	0	0	0	0	0	0	0	0	0	0	0
21674	Sry	Transcription Factor	0	0	0	0	0	0	0	0	0	0	0	0	0	0	0	0
20833	Ssrp1	Transcription Factor	3	4			3	4			3	4			2	2			R-C
240690	St18	Transcription Factor	0	0	2	3	0	0	2	3	0	0	2	3	0	0	1	2
20846	Stat1	Transcription Factor	1	1			1	1			1	1			1	1
20848	Stat3	Transcription Factor	0	0	0	0	0	0	0	0	0	0	0	0	0	0	0	0
20849	Stat4	Transcription Factor	1	2			1	2			0	0			0	0
20850	Stat5a	Transcription Factor	0	0	0	0	0	0	0	0	0	0	0	0	0	0	0	0
20851	Stat5b	Transcription Factor	0	0	0	0	0	0	0	0	0	0	0	0	0	0	0	0
99730	Taf13	Transcription Factor	2	3			2	3			2	3			1	2
21343	Taf6	Transcription Factor	2	3			2	3			2	3			2	3
24074	Taf7	Transcription Factor	0	0	0	0	0	0	0	0	0	0	0	0	0	0	0	0
108143	Taf9	Transcription Factor	2	4			2	4			2	4			1	4
21349	Tal1	bHLH	0	0	0	0	0	0	0	0	0	0	0	0	0	0	0	0
21350	Tal2	bHLH	1	1			1	1			1	1			1	1
21375	Tbr1	Transcription Factor	0	0	3	4	0	0	3	4	0	0	3	3	0	0	2	2		R-C in MZ
21384	Tbx15	Transcription Factor	0	0	0	0	0	0	0	0	0	0	0	0	0	0	0	0
76365	Tbx18	Transcription Factor	0	0	0	0	0	0	0	0	0	0	0	0	0	0	0	0
21385	Tbx2	Transcription Factor	1	1			1	1			1	1			1	1
57246	Tbx20	Transcription Factor	0	0	0	0	0	0	0	0	0	0	0	0	0	0	0	0
57765	Tbx21	Transcription Factor	0	0	0	0	0	0	0	0	0	0	0	0	0	0	0	0
21386	Tbx3	Transcription Factor	1	1			1	1			1	1			1	1
21405	Tcf1	Transcription Factor	0	0	0	0	0	0	0	0	0	0	0	0	0	0	0	0
21406	Tcf12	bHLH	2	3			3	3			3	3			3	3
21407	Tcf15	Homeobox	0	0	0	0	0	0	0	0	0	0	0	0	0	0	0	0
21410	Tcf2	Transcription Factor	0	0	0	0	0	0	0	0	0	0	0	0	0	0	0	0
21411	Tcf20	Transcription Factor	2	3			3	3			3	4			2	3			C-R
21412	Tcf21	bHLH	0	0	0	0	0	0	0	0	0	0	0	0	0	0	0	0
69852	Tcf23	bHLH	0	0	0	0	0	0	0	0	0	0	0	0	0	0	0	0
21415	Tcf3	Transcription Factor	2	3			2	3			2	3			1	1
21413	Tcf4	bHLH	2	2			3	3			4	3			5	3			C-R
21414	Tcf7	Transcription Factor	2	2			2	2			2	2			2	2
21416	Tcf7l2	Transcription Factor	0	0	0	0	0	0	0	0	0	0	0	0	0	0	0	0
21418	Tcfap2a	Transcription Factor	0	0	0	0	0	0	0	0	0	0	0	0	0	0	0	0
21419	Tcfap2b	Transcription Factor	0	0	0	0	0	0	0	0	0	0	0	0	0	0	0	0
21420	Tcfap2c	Transcription Factor	2	3			2	3			2	3			1	2
226896	Tcfap2d	Transcription Factor	1	2			2	3			2	3			1	1
332937	Tcfap2e	Transcription Factor	0	0	2	2	0	0			0	0			0	0
83383	Tcfap4	bHLH	0	0	0	0	0	0	0	0	0	0	0	0	0	0	0	0
21422	Tcfcp2	Transcription Factor	1	1			1	1			1	1			1	1
21423	Tcfe2a	bHLH	3	3	3	3	4	4	4	4	4	4	4	4	2	2	2	2
209446	Tcfe3	bHLH	0	0	0	0	0	0	0	0	0	0	0	0	0	0	0	0
21425	Tcfeb	bHLH	0	0	0	0	0	0	0	0	0	0	0	0	0	0	0	0
21246	Tcfec	bHLH	0	0	0	0	0	0	0	0	0	0	0	0	0	0	0	0
277353	Tcfl5	bHLH	0	0	0	0	0	0	0	0	0	0	0	0	0	0	0	0
21676	Tead1	Transcription Factor	2	2			2	2			2	2			3	3
21677	Tead2	Transcription Factor	3	3			3	3			4	4			2	3			C-R
21678	Tead3	Transcription Factor	0	0	0	0	0	0	0	0	0	0	0	0	0	0	0	0
21685	Tef	Transcription Factor	0	0	0	0	0	0	0	0	0	0	0	0	0	0	0	0
21780	Tfam	Transcription Factor	2	3			2	3			2	3			1	1
21781	Tfdp1	Transcription Factor	3	3			3	3			3	3			0	0
211586	Tfdp2	Transcription Factor	2	2			2	3			2	3			1	2
21815	Tgif	Homeobox	1	2			2	2			3	3			1	1			C-R	C to R
228839	Tgif2	Homeobox	1	2			2	2			2	2			0	0
245583	Tgifx1	Homeobox	0	0	0	0	0	0	0	0	0	0	0	0	0	0	0	0
21833	Thra	Transcription Factor	1	1			1	1			1	1			1	1
21834	Thrb	Transcription Factor	0	0	0	0	0	0	0	0	0	0	0	0	0	0	0	0
21689	Titf1	Homeobox	0	0	0	0	0	0	0	0	0	0	0	0	0	0	0	0
21885	Tle1	Transcription Factor	2	3			2	2			2	2			3	4			RC	and MP
21887	Tle3	Transcription Factor	2	3			2	3			2	3			2	3
21888	Tle4	Transcription Factor	2	2			2	2			2	2			0	0
114606	Tle6	Transcription Factor	0	0	0	0	0	0	0	0	0	0	0	0	0	0	0	0
21908	Tlx1	Homeobox	0	0	0	0	0	0	0	0	0	0	0	0	0	0	0	0
21909	Tlx2	Homeobox	0	0	0	0	0	0	0	0	0	0	0	0	0	0	0	0
27140	Tlx3	Homeobox	2	3			2	3			2	3			1	2
244579	Tnrc9	Transcription Factor	0	0	0	0	0	0	0	0	0	0	0	0	0	0	0	0
268741	Tox4	Transcription Factor	0	0	0	0	0	0	0	0	0	0	0	0	0	0	0	0
21849	Trim28	Transcription Factor	3	3			4	4			4	4			2	2			D-V
330627	Trim66	Transcription Factor	0	0	0	0	0	0	0	0	0	0	0	0	0	0	0	0
22059	Trp53	Transcription Factor	2	3			3	3			3	3			2	3
22061	Trp63	Transcription Factor	0	0	0	0	0	0	0	0	0	0	0	0	0	0	0	0
22062	Trp73	Transcription Factor	0	0	2	3	0	0	2	3	0	0	2	3	0	0	3	4		cells
83925	Trps1	Transcription Factor	2	3			2	3			2	3			2	3
21807	Tsc22d1	Transcription Factor	3	4			3	4			3	4			3	4
14605	Tsc22d3	Transcription Factor	0	0	0	0	0	0	0	0	0	0	0	0	0	0	0	0
78829	Tsc22d4	Transcription Factor	1	2			1	2			1	2			1	2
110796	Tshz1	Transcription Factor	0	0	3	3	2	2	3	3	3	3	3	3	2	2			C-R
22160	Twist1	bHLH	0	0	0	0	0	0	0	0	0	0	0	0	0	0	0	0
13345	Twist2	bHLH	0	0	0	0	0	0	0	0	0	0	0	0	0	0	0	0
21429	Ubtf	Transcription Factor	3	4			3	4			3	4			2	3
546118	Ubtfl1	Transcription Factor	0	0	0	0	0	0	0	0	0	0	0	0	0	0	0	0
22255	Uncx4.1	Homeobox	0	0	0	0	0	0	0	0	0	0	0	0	0	0	0	0
22278	Usf1	bHLH	1	2			1	2			1	2			1	2
22282	Usf2	bHLH	1	2			2	2			2	2			1	2
22326	Vax1	Homeobox	0	0	0	0	0	0	0	0	0	0	0	0	0	0	0	0
24113	Vax2	Homeobox	0	0	0	0	0	0	0	0	0	0	0	0	0	0	0	0
22337	Vdr	Transcription Factor	0	0	0	0	0	0	0	0	0	0	0	0	0	0	0	0
114889	Vsx1	Homeobox	0	0	0	0	0	0	0	0	0	0	0	0	0	0	0	0
97064	Wwtr1	Transcription Factor	1	2			1	2			1	2			1	2
22433	Xbp1	Transcription Factor	1	1			1	1			1	1			1	1
235320	Zbtb16	Transcription Factor	0	0	0	0	0	0	0	0	0	0	0	0	0	0	0	0
56490	Zbtb20	Transcription Factor	0	0	0	0	0	0	0	0	0	0	0	0	0	0	0	0
56805	Zbtb33	Transcription Factor	0	0	0	0	0	0	0	0	0	0	0	0	0	0	0	0
16969	Zbtb7a	Transcription Factor	1	1			1	1			1	1			1	1
21417	Zfhx1a	Homeobox	2	3			2	3			2	3			1	3			R-C	Weak R to C
24136	Zfhx1b	Homeobox	3	2	2	2	3	2	2	2	1	1	1	1	1	1	1	1	R-C	Look at
239102	Zfhx2	Homeobox	0	0	1	3	0	0	0	0	0	0	0	0	0	0	0	0
11906	zfhx3	Homeobox	2	3			1	3			1	3			1	3			More medial sections
80892	Zfhx4	Transcription Factor	1	1	1	1	1	1	1	1	1	1	1	1	1	1	1	1
230162	Zfp189	Transcription Factor	0	0	0	0	0	0	0	0	0	0	0	0	0	0	0	0
59057	Zfp191	Transcription Factor	2	3			2	3			2	3			2	3
93681	Zfp192	Transcription Factor	0	0	0	0	0	0	0	0	0	0	0	0	0	0	0	0
74120	Zfp263	Transcription Factor	0	0	0	0	0	0	0	0	0	0	0	0	0	0	0	0
235682	Zfp445	Transcription Factor	2	3			2	3			2	3			1	2
22762	Zfpm2	Transcription Factor	0	0	0	0	0	0	0	0	0	0	0	0	0	0	0	0
22770	Zhx1	Homeobox	0	0	0	0	0	0	0	0	0	0	0	0	0	0	0	0
387609	Zhx2	Homeobox	2	4			2	3			1	3			1	3				RL to CM
320799	Zhx3	Homeobox	0	0	0	0	0	0	0	0	0	0	0	0	0	0	0	0
22771	Zic1	Transcription Factor	1	2			2	2			0	0			2	3			R-C	and MP
22772	Zic2	Transcription Factor	0	0			0	0			0	0			2	2				MP
22773	Zic3	Transcription Factor	0	0	0	0	0	0	0	0	0	0	0	0	0	0	0	0		choroid plexus?
22774	Zic4	Transcription Factor	0	0	0	0	0	0	0	0	0	0	0	0	0	0	0	0
65100	Zic5	Transcription Factor	3	3			2	3			2	1			3	3			R-C	and MP
74570	Zkscan1	Transcription Factor	2	3			2	3			2	3			2	3
52712	Zkscan6	Transcription Factor	0	0	0	0	0	0	0	0	0	0	0	0	0	0	0	0
320158	Zmat4	Transcription Factor	0	0	0	0	0	0	0	0	0	0	0	0	0	0	0	0
