## Supplemental Table 3 for "Transcriptional Network Orchestrating Regional Patterning of Cortical Progenitors"

### Sheet: VISTA
							TF ChIP-seq					Number of TFs co-bound						WT H3K27Ac		WT H3K27me3		WT ATAC
Name of enhancer	Genomic coordinates			Size	Activity	Regions of activity	Emx2	Lhx2	NR2F1	Pax6	Pbx1	0TF	1TF	2TF	3TF	4TF	5TF	Rep1	Rep2	Rep1	Rep2	Rep1	Rep2
hs1575	chr10	86787013	86789674	2661	Pallial	midbrain (mesencephalon)[4/7]	x	x		x					x				x			x	x
hs1354	chr10	86909294	86912234	2940	Pallial	forebrain (15/16):hindbrain (rhombencephalon) (15/16):midbrain (mesencephalon) (15/16):nose (11/16)	x						x					x	x			x	x
hs1540	chr10	86907905	86912518	4613	Pallial	midbrain(mesencephalon)[4/4]:forebrain[4/4]	x						x					x	x			x	x
hs957	chr11	23995055	23996665	1610	Pallial	forebrain[4/4]	x	x	x	x	x						x	x	x			x	x
hs779	chr11	24327205	24328274	1069	Pallial	midbrain (mesencephalon)[8/9], forebrain[5/9]	x		x					x					x
hs619	chr14	98471818	98473212	1394	Pallial	midbrain (mesencephalon)[5/8], forebrain[6/8]	x	x	x		x					x		x	x			x	x
hs112	chr19	25682270	25683629	1359	Pallial	forebrain[7/7]	x	x	x	x	x						x	x	x			x	x
hs434	chr14	13170123	13171025	902	Pallial	forebrain[4/4]	x	x	x	x	x						x	x	x			x	x
hs435	chr14	13179026	13179291	265	Pallial	midbrain (mesencephalon)[3/3], forebrain[3/3]	x	x						x				x	x			x	x
hs1050	chr3	130440492	130441059	567	Pallial	forebrain[4/5], other[3/5]	x	x						x					x
mm1310	chr12	12362332	12364288	1956	Pallial	forebrain (5 out of 6 ):midbrain (mesencephalon) (5 out of 6 )						x
hs852	chr4	81606321	81607769	1448	Pallial	forebrain[4/6]:facialmesenchyme[3/6]		x					x										x
mm56	chr4	82561975	82562944	969	Pallial	forebrain[4/5]	x	x			x				x			x	x			x	x
hs1529	chr1	41869787	41872201	2414	Pallial	forebrain[4/4]	x	x	x	x	x						x	X	X			X	X
hs1303	chr1	41974344	41977450	3106	Pallial	forebrain[7/7]	x	x	x						x			x	x			x	x
hs1534	chr1	42312113	42315388	3275	Pallial	hindbrain (rhombencephalon)[7/7], midbrain (mesencephalon)[7/7], forebrain[7/7]	x		x	x	x					x		x	x			x	x
hs969	chr1	42595565	42597875	2310	Pallial	forebrain[9/9]	x	x	x	x	x						x	x	x			x	x
hs1226	chr12	119888962	119889764	802	Pallial	neural tube[12/16], hindbrain (rhombencephalon)[12/16], midbrain (mesencephalon)[13/16], forebrain[14/16], eye[12/16], cranial nerve[10/16]	x		x	x	x					x				x	x	x	x
hs844	chr12	120078518	120079917	1399	Pallial	forebrain[5/6], facial mesenchyme[3/6]	x	x	x	x						x		x	x			x	x
hs1537	chr18	69721831	69723233	1402	Pallial	forebrain[5/6]	x	x	x	x	x						x	x	x			x	x
hs240	chr4	71144941	71146190	1249	Pallial	forebrain[7/7]	x	x	x	x	x						x					x	x
hs1359	chr4	71828537	71829911	1374	Pallial	neural tube[8/10], hindbrain (rhombencephalon)[8/10], midbrain (mesencephalon)[8/10], forebrain[8/10]	x	x	x	x	x						x	x	x			x	x
hs654	chr9	90587659	90588490	831	Pallial	midbrain (mesencephalon)[12/15], forebrain[12/15]	x	x	x	x						x		x		x	x	x	x
hs1224	chr9	90728024	90729843	1819	Pallial	forebrain[5/10]						x
hs1531	chr2	105453393	105453854	461	Pallial	neural tube[8/8], midbrain (mesencephalon)[3/8], forebrain[4/8]	x	x						x
mm881	chr13	77687165	77688269	1104	Pallial	forebrain[5/7], facial mesenchyme[7/7]	x	x	x	x						x			x	x	x	x	x
hs271	chr13	78031720	78032527	807	Pallial	midbrain (mesencephalon)[11/14], forebrain[13/14]	x	x	x	x	x						x	x	x			x	x
hs1172	chr13	78720145	78721339	1194	Pallial	forebrain[9/11], eye[9/11]	x	x	x	x	x						x	x	x			x	x
hs1236	chr19	59793768	59794123	355	Pallial	forebrain[8/8], limb[6/8], tail[5/8]	x	x						x
hs1032	chr19	59540337	59540858	521	Pallial	midbrain (mesencephalon)[6/7], forebrain[6/7]	x	x	x	x						x		x	x			x	x
mm449	chr19	60091635	60092431	796	Pallial	forebrain[3/5], limb[3/5]	x	x	x		x					x		x	x			x	x
hs672	chr19	60280092	60280529	437	Pallial	midbrain (mesencephalon)[4/5], forebrain[4/5]	x						x							x	x
hs1176	chr11	23962086	23963576	1490	Inactive							x								x	x
hs1111	chr11	24212332	24214280	1948	Inactive							x
hs946	chr11	24374193	24374926	733	Inactive							x
hs397	chr11	24384733	24386202	1469	Inactive							x
hs1120	chr11	24518259	24519578	1319	Inactive							x
hs396	chr11	24608578	24610421	1843	Inactive							x
hs822	chr11	24663882	24665491	1609	Inactive							x
hs1072	chr11	24683037	24684368	1331	Inactive							x
hs1164	chr11	24739672	24741740	2068	Inactive							x
hs1021	chr11	24748028	24749346	1318	Inactive							x
hs395	chr11	24827449	24828489	1040	Inactive							x
hs1204	chr11	24874129	24876254	2125	Inactive							x
hs1209	chr11	24877676	24877947	271	Inactive		x	x						x								x
hs1057	chr11	24881421	24884196	2775	Inactive							x
hs128	chr14	97887971	97888303	332	Inactive			x					x						x			x
hs431	chr14	97959309	97960027	718	Inactive							x
hs136	chr14	97959103	97960971	1868	Inactive							x
hs339	chr14	98239555	98240024	469	Inactive							x
hs182	chr14	98418007	98419274	1267	Inactive							x
hs340	chr14	98418259	98419007	748	Inactive							x
hs432	chr14	98821856	98822619	763	Inactive							x
hs140	chr14	98849132	98849445	313	Inactive		x	x						x
hs747	chr14	98933143	98934621	1478	Inactive							x
hs176	chr14	99082546	99083029	483	Inactive		x	x						x
hs132	chr14	99164582	99165395	813	Inactive							x
hs133	chr14	99218703	99219453	750	Inactive							x
hs134	chr14	99229283	99230508	1225	Inactive							x
hs143	chr14	99237680	99239795	2115	Inactive			x					x									x
hs144	chr14	99357571	99359086	1515	Inactive							x
hs196	chr19	25678517	25679466	949	Inactive							x								x	x	x	x
hs2382	chr16	22698013	22699870	1857	Inactive							x
hs918	chr3	130840114	130840814	700	Inactive		x		x	x	x					x		x	x			x	x
hs1794	chr2	38050788	38055418	4630	Inactive		x	x	x						x				x			x	x
mm160	chr2	38390575	38392603	2028	Inactive							x						x	x
hs600	chr2	38450222	38451240	1018	Inactive							x							x
hs183	chr7	116304836	116306227	1391	Inactive							x
hs333	chr7	116346326	116346855	529	Inactive							x
mm1100	chr2	114679323	114680268	945	Inactive		x			x				x					x			x	x
hs812	chr2	115485444	115486718	1274	Inactive		x	x	x	x	x						x	x	x			x	x
hs1871	chr2	115495250	115495621	371	Inactive							x						x
mm669	chr2	115694960	115695219	259	Inactive				x				x
hs489	chr2	115696979	115698218	1239	Inactive							x
hs1129	chr2	115723363	115723681	318	Inactive		x	x						x				x	x			x
mm1735	chr2	115834381	115835738	1357	Inactive							x						x	x			x	x
mm255	chr2	115788221	115789276	1055	Inactive							x
hs1178	chr2	115844384	115845229	845	Inactive		x	x	x	x						x		x	x			x	x
hs1097	chr2	115870623	115872021	1398	Inactive				x				x
hs356	chr2	116038361	116039487	1126	Inactive							x
mm1659	chr12	12362332	12364288	1956	Inactive							x
hs1986	chr4	81114108	81115799	1691	Inactive							x
hs1647	chr12	53934646	53938410	3764	Inactive		x	x	x						x			x	x			x	x
hs527	chr12	54724538	54726434	1896	Inactive		x	x	x	x						x		x	x			x	x
mm701	chr12	54764090	54766601	2511	Inactive				x				x
hs345	chr12	54973230	54974004	774	Inactive							x
hs346	chr12	55027301	55028005	704	Inactive							x
hs347	chr12	55101458	55102505	1047	Inactive							x
hs1676	chr12	55262481	55264180	1699	Inactive							x								x	x
mm506	chr12	55633596	55635928	2332	Inactive							x
hs2394	chr10	41970710	41972088	1378	Inactive							x
hs1189	chr10	42353887	42354978	1091	Inactive		x	x	x						x				x			x	x
hs1033	chr10	42355669	42356788	1119	Inactive							x										x	x
hs850	chr4	123626036	123626947	911	Inactive							x
hs1045	chr4	124052325	124053552	1227	Inactive							x
hs270	chr4	124072593	124073340	747	Inactive		x	x	x		x					x						x	x
hs1098	chr4	124078946	124080260	1314	Inactive		x	x						x						x	x
hs1008	chr4	124132320	124133599	1279	Inactive							x								x	x
hs790	chr4	124197374	124198608	1234	Inactive							x
hs1179	chr4	124203543	124204381	838	Inactive							x
hs1124	chr4	124228289	124229428	1139	Inactive							x
hs1105	chr4	124349194	124350187	993	Inactive		x	x	x						x							x	x
hs1126	chr1	41867727	41868767	1040	Inactive				x				x
hs718	chr1	41868642	41869813	1171	Inactive		x		x					x					x
hs1140	chr1	41953149	41955025	1876	Inactive							x
hs401	chr1	42038277	42039104	827	Inactive							x
hs960	chr1	42315503	42316695	1192	Inactive		x			x	x				x			x	x
hs938	chr1	42479986	42480856	870	Inactive							x
hs584	chr1	42528433	42530698	2265	Inactive		x	x	x						x
hs1121	chr1	42735090	42736264	1174	Inactive							x
mm633	chr11	111822416	111824278	1862	Inactive							x
hs1489	chr11	111888840	111890932	2092	Inactive							x
mm1285	chr11	112310843	112312735	1892	Inactive							x
mm637	chr11	112907166	112907831	665	Inactive						x		x									x	x
mm926	chr11	113025594	113027244	1650	Inactive							x							x			x	x
hs1223	chr12	119738466	119739538	1072	Inactive							x
hs239	chr12	120081935	120083029	1094	Inactive							x								x	x
hs744	chr18	69255489	69256442	953	Inactive							x
hs713	chr18	69284214	69285465	1251	Inactive							x							x
mm1390	chr18	69706161	69709018	2857	Inactive							x
hs1561	chr18	69766086	69769703	3617	Inactive		x	x	x	x	x						x	x	x			x	x
hs1228	chr4	71127309	71128361	1052	Inactive							x
hs583	chr4	72042871	72044067	1196	Inactive		x	x		x					x					x	x	x	x
mm1007	chr18	83285811	83286185	374	Inactive		x			x				x
hs808	chr18	83622070	83622891	821	Inactive							x
hs733	chr18	84411460	84412617	1157	Inactive							x
hs528	chr18	84583728	84584004	276	Inactive				x				x
hs1701	chr18	84632730	84635709	2979	Inactive							x
hs379	chr18	84711066	84712743	1677	Inactive							x
hs739	chr9	90595183	90595604	421	Inactive		x	x		x					x			x				x	x
hs1549	chr9	90626321	90626714	393	Inactive					x			x
hs1038	chr9	90634620	90636312	1692	Inactive							x
hs1184	chr9	90968163	90969506	1343	Inactive							x
hs212	chr9	91357195	91358729	1534	Inactive							x
hs1444	chr14	122652952	122657506	4554	Inactive		x	x		x					x				x			x	x
mm1255	chr14	123270777	123271899	1122	Inactive		x	x		x	x					x						x	x
hs866	chr2	105287449	105288559	1110	Inactive							x
hs198	chr2	105559336	105560673	1337	Inactive		x	x	x	x	x						x	x	x			x	x
hs1136	chr1	170199157	170199547	390	Inactive		x	x						x									x
hs970	chr1	170224922	170226868	1946	Inactive							x						x	x			x	x
hs203	chr1	170257591	170258530	939	Inactive		x	x						x				x	x			x	x
mm1000	chr1	170346159	170348567	2408	Inactive							x						x	x			x	x
hs1230	chr1	170691099	170693241	2142	Inactive							x
hs202	chr1	170838537	170839518	981	Inactive		x	x	x		x					x		x	x			x	x
hs201	chr1	170921225	170922187	962	Inactive							x										x
hs273	chr13	77535986	77536603	617	Inactive		x	x	x						x			x	x			x	x
hs272	chr13	77629194	77630410	1216	Inactive							x
hs1550	chr13	78583849	78587119	3270	Inactive		x		x	x					x			x	x			x	x
hs1222	chr13	78797259	78798291	1032	Inactive							x
hs1560	chr13	78855396	78858216	2820	Inactive							x
hs1146	chr13	78938413	78940186	1773	Inactive							x
hs1221	chr19	59544757	59545230	473	Inactive		x	x	x						x			x	x			x	x
hs1087	chr19	59713226	59714464	1238	Inactive							x
hs1723	chr10	86755581	86756631	1050	Subpallium	midbrain(mesencephalon)[7/8]:forebrain[5/8]						x						x
hs967	chr10	86851452	86852638	1186	Subpallium	forebrain[4/4]	x	x						x				x				x	x
hs998	chr10	86909380	86911404	2024	Subpallium	hindbrain (rhombencephalon)[7/8], midbrain (mesencephalon)[8/8], forebrain[7/8], nose[4/8]	x						x					x	x			x	x
hs399	chr11	24270835	24271855	1020	Subpallium	forebrain[5/7]	x	x	x	x	x						x	x	x			x	x
hs1859	chr7	116256647	116260817	4170	Subpallium	neuraltube[8/8]:hindbrain(rhombencephalon)[5/8]:midbrain(mesencephalon)[8/8]:forebrain[8/8]:heart[7/8]:bloodvessels[5/8]:liver[4/8]						x
hs599	chr2	116149139	116150802	1663	Subpallium	forebrain[9/9]	x	x						x
hs1546	chr4	124036488	124038485	1997	Subpallium	forebrain[4/5]	x	x	x		x					x			x			x	x
hs1001	chr4	124154700	124156497	1797	Subpallium	neural tube[9/11], hindbrain (rhombencephalon)[9/11], midbrain (mesencephalon)[10/11], forebrain[9/11]			x				x							x	x
hs1131	chr1	42299261	42301492	2231	Subpallium	midbrain (mesencephalon)[3/8], forebrain[5/8]		x	x					x				x	x			x	x
hs1553	chr1	42747021	42749556	2535	Subpallium	neural tube[5/6], midbrain (mesencephalon)[5/6], forebrain[5/6]	x		x	x					x			x	x			x	x
hs807	chr12	119044147	119045319	1172	Subpallium	forebrain[8/9]	x	x		x	x					x				x	x	x	x
hs110	chr12	119958142	119959608	1466	Subpallium	forebrain[4/4]	x	x	x						x							x	x
hs1007	chr12	119963923	119965376	1453	Subpallium	forebrain[3/3], facial mesenchyme[3/3]	x				x			x						x	x
hs1019	chr12	120072953	120074549	1596	Subpallium	forebrain[4/6]						x									x		x
hs1118	chr4	71729960	71730874	914	Subpallium	forebrain[6/7]:branchialarch[4/7]						x
hs855	chr2	105356274	105356891	617	Subpallium	forebrain[6/9]	x	x	x	x	x						x	x	x			x	x
hs565	chr2	105673544	105674854	1310	Subpallium	midbrain(mesencephalon)[8/10]:forebrain[8/10]						x
hs1191	chr1	170099366	170099769	403	Subpallium	forebrain[4/7], facial mesenchyme[3/7]	x				x			x					x
hs1202	chr1	170287224	170288666	1442	Subpallium	hindbrain(rhombencephalon)[6/6]:forebrain[4/6]						x						x	x			x	x
hs1060	chr13	78740226	78743005	2779	Subpallium	hindbrain(rhombencephalon)[6/14]:forebrain[10/14]						x
hs1024	chr13	79076887	79077565	678	Subpallium	forebrain[8/9]	x	x	x						x			x	x			x	x
hs138	chr14	98553917	98556433	2516	Subpallium	neuraltube[9/11]:hindbrain(rhombencephalon)[9/11]:midbrain(mesencephalon)[9/11]:forebrain[9/11]:nose[6/11]						x											x
hs1316	chr14	13225035	13227325	2290	Subpallium	forebrain[11/11]	x	x	x		x					x		x	x			x	x
hs1545	chr3	130664672	130667345	2673	Subpallium	midbrain (mesencephalon)[8/8], forebrain[8/8]	x		x	x					x			x	x			x	x
hs1573	chr9	90797098	90800475	3377	Subpallium	hindbrain(rhombencephalon)[6/9]:midbrain(mesencephalon)[6/9]:forebrain[9/9]						x
hs628	chr19	25019887	25021034	1147	Non-telencephalic	hindbrain(rhombencephalon)[8/10]						x
hs1114	chr10	86936027	86937336	1309	Non-telencephalic	neuraltube[4/6]:hindbrain(rhombencephalon)[6/6]:midbrain(mesencephalon)[6/6]						x
hs1122	chr10	86963004	86964413	1409	Non-telencephalic	eye[6/7]	x	x						x
mm694	chr10	87330980	87333483	2503	Non-telencephalic	limb[6/10], branchial arch[6/10], nose[7/10], tail[7/10], facial mesenchyme[7/10], other[7/10]			x				x
hs1142	chr11	23915166	23917101	1935	Non-telencephalic	hindbrain(rhombencephalon)[3/3]						x
hs1535	chr11	24229868	24233908	4040	Non-telencephalic	hindbrain (rhombencephalon)[4/5]	x	x	x	x						x		x	x			x	x
hs882	chr14	97728734	97729899	1165	Non-telencephalic	neuraltube[8/8]:hindbrain(rhombencephalon)[8/8]:midbrain(mesencephalon)[8/8]:dorsalrootganglion[8/8]:trigeminalV(ganglion,cranial)[8/8]						x
hs129	chr14	97936948	97937295	347	Non-telencephalic	eye[2/4]	x	x						x
hs137	chr14	98446157	98446517	360	Non-telencephalic	hindbrain (rhombencephalon)[3/3]	x	x						x					x
hs188	chr14	98482182	98484489	2307	Non-telencephalic	bloodvessels[8/8]						x							x
hs131	chr14	98937628	98937857	229	Non-telencephalic	eye[3/4]			x				x
hs141	chr14	99147317	99150458	3141	Non-telencephalic	dorsal root ganglion (2 out of 2 ):eye (2 out of 2 )						x
hs142	chr14	99232760	99233156	396	Non-telencephalic	limb[3/3]		x					x
hs135	chr14	99293730	99294637	907	Non-telencephalic	eye[3/4]						x
mm318	chr4	154608788	154610276	1488	Non-telencephalic	heart[6/6]			x				x					x	x			x	x
hs314	chr2	37998078	38000394	2316	Non-telencephalic	midbrain (mesencephalon)[6/8]	x		x		x				x			x	x			x	x
mm1099	chr2	114633416	114634555	1139	Non-telencephalic	heart (5/8):other (5/8)						x
hs355	chr2	115363420	115365044	1624	Non-telencephalic	neural tube[10/11], hindbrain (rhombencephalon)[10/11]	x	x	x						x			x	x			x	x
hs828	chr2	115482401	115483354	953	Non-telencephalic	hindbrain (rhombencephalon)[4/11]	x	x	x		x					x
hs181	chr2	115745733	115747387	1654	Non-telencephalic	midbrain (mesencephalon)[4/4]			x				x
hs572	chr2	116026591	116028483	1892	Non-telencephalic	neuraltube[6/9]:hindbrain(rhombencephalon)[6/9]			x				x
hs830	chr2	116633465	116634988	1523	Non-telencephalic	midbrain(mesencephalon)[5/5]						x
hs305	chr4	81799486	81800284	798	Non-telencephalic	limb[5/7]						x
mm21	chr8	87252801	87256604	3803	Non-telencephalic	midbrain(mesencephalon)[6/11]:heart[6/11]						x						x	x			x	x
mm1615	chr8	87265760	87268939	3179	Non-telencephalic	facial mesenchyme (5 out of 8 ):limb (4 out of 8 )	x		x					x				x	x			x	x
hs1900	chr8	87265826	87269129	3303	Non-telencephalic	ear[3/7]	x		x					x				x	x			x	x
mm1188	chr12	54975299	54977609	2310	Non-telencephalic	heart[4/4]				x			x										x
hs1139	chr4	123667604	123669038	1434	Non-telencephalic	hindbrain (rhombencephalon)[5/5]	x				x			x						x	x
hs1031	chr4	123712581	123714104	1523	Non-telencephalic	nose[3/10]	x		x					x				x	x			x	x
hs2088	chr4	124135545	124138740	3195	Non-telencephalic	ear[3/7]						x								x	x
hs238	chr4	124292651	124294055	1404	Non-telencephalic	neuraltube[13/20]						x								x	x
hs1554	chr1	41992107	41993886	1779	Non-telencephalic	branchial arch[5/13]	x	x		x	x					x						x	x
hs702	chr1	42422613	42423612	999	Non-telencephalic	hindbrain(rhombencephalon)[6/10]:midbrain(mesencephalon)[5/10]:cranialnerve[5/10]						x
hs1177	chr1	42578225	42580707	2482	Non-telencephalic	heart[3/10]						x
hs990	chr1	42797500	42799241	1741	Non-telencephalic	hindbrain(rhombencephalon)[6/11]:other[4/11]						x
mm634	chr11	112273180	112274981	1801	Non-telencephalic	limb[9/10], branchial arch[5/10]	x	x	x						x			x	x			x	x
mm635	chr11	112641565	112642353	788	Non-telencephalic	branchialarch[5/13]						x						x	x			x
mm636	chr11	112874948	112876275	1327	Non-telencephalic	limb[6/9], branchial arch[3/9], nose[4/9]	x	x						x
mm1526	chr11	113168954	113171862	2908	Non-telencephalic	neural tube[4/7], hindbrain (rhombencephalon)[4/7], midbrain (mesencephalon)[4/7]	x	x	x						x			x	x			x	x
hs294	chr12	119227604	119228162	558	Non-telencephalic	neural tube[3/5]	x	x	x						x					x	x	x	x
hs701	chr12	119885721	119886834	1113	Non-telencephalic	midbrain (mesencephalon)[4/8]	x						x							x	x		x
hs1148	chr12	119941220	119942766	1546	Non-telencephalic	limb[4/4]						x								x	x
mm708	chr18	69068983	69071495	2512	Non-telencephalic	limb (6 out of 6 )						x
hs376	chr18	69658816	69660451	1635	Non-telencephalic	neural tube[8/12], hindbrain (rhombencephalon)[8/12], midbrain (mesencephalon)[6/12]	x	x	x	x	x						x	x	x			x	x
hs722	chr4	71500717	71502104	1387	Non-telencephalic	hindbrain(rhombencephalon)[6/13]:trigeminalV(ganglion,cranial)[6/13]						x
hs556	chr4	71857522	71858399	877	Non-telencephalic	neural tube[3/5], hindbrain (rhombencephalon)[4/5], midbrain (mesencephalon)[3/5]				x			x					x
hs752	chr4	72427165	72428294	1129	Non-telencephalic	neural tube[4/7], dorsal root ganglion[4/7], trigemil V (ganglion, cranial)[4/7]					x		x
hs800	chr4	72460697	72461574	877	Non-telencephalic	dorsal root ganglion[5/6]	x				x			x
hs824	chr18	84541574	84541882	308	Non-telencephalic	limb[6/6]		x					x
hs378	chr18	84716614	84717455	841	Non-telencephalic	limb[3/5]						x
hs1203	chr9	90586147	90587363	1216	Non-telencephalic	neuraltube[5/7]:hindbrain(rhombencephalon)[5/7]						x										x	x
hs1173	chr9	90982786	90984929	2143	Non-telencephalic	neuraltube[7/7]:hindbrain(rhombencephalon)[7/7]						x
hs1043	chr9	91261696	91263040	1344	Non-telencephalic	neuraltube[9/10]:hindbrain(rhombencephalon)[9/10]						x								x	x	x	x
hs213	chr9	91340605	91342122	1517	Non-telencephalic	limb[2/3]						x
hs113	chr2	105174395	105174797	402	Non-telencephalic	dorsal root ganglion[4/12]	x				x			x								x	x
hs1082	chr2	105530696	105531168	472	Non-telencephalic	neural tube[10/14], hindbrain (rhombencephalon)[14/14]		x					x					x	x			x	x
hs234	chr2	105618688	105620196	1508	Non-telencephalic	midbrain (mesencephalon)[10/21], eye[9/21]	x						x
hs863	chr2	105753493	105754643	1150	Non-telencephalic	midbrain(mesencephalon)[7/8]						x
hs1144	chr1	170229895	170231111	1216	Non-telencephalic	heart[5/12]						x
hs1235	chr1	170271729	170272964	1235	Non-telencephalic	hindbrain (rhombencephalon)[6/8]	x	x	x		x					x		x	x			x	x
hs1185	chr1	171273830	171275322	1492	Non-telencephalic	limb[4/6]						x									x
hs762	chr1	171315525	171316428	903	Non-telencephalic	hindbrain(rhombencephalon)[5/7]:midbrain(mesencephalon)[5/7]						x
hs546	chr13	78463904	78464308	404	Non-telencephalic	limb[7/7], eye[7/7], nose[7/7]	x	x			x				x
hs1170	chr13	78817629	78817866	237	Non-telencephalic	eye[8/8]			x				x
hs1049	chr13	79075409	79076029	620	Non-telencephalic	other[7/8]			x				x						x
hs1153	chr13	79185986	79187173	1187	Non-telencephalic	branchialarch[3/10]:eye[7/10]						x
hs1079	chr13	79275438	79277288	1850	Non-telencephalic	neuraltube[6/9]:hindbrain(rhombencephalon)[7/9]:midbrain(mesencephalon)[7/9]						x
mm448	chr19	59498856	59499122	266	Non-telencephalic	limb[5/5], nose[5/5], facial mesenchyme[5/5]			x				x
hs935	chr19	59541354	59542075	721	Non-telencephalic	midbrain (mesencephalon)[14/15]	x	x	x						x			x	x			x	x
hs1551	chr19	59942391	59942883	492	Non-telencephalic	heart[3/7]	x	x		x	x					x						x	x
