## Supplemental Table 4 for "Transcriptional Network Orchestrating Regional Patterning of Cortical Progenitors"

### Sheet: Enhancers
	Coordinates			Flanking genes	Gradient of pallial activity				Cx expression - E12.5
									LVP			DP			MP
					RC	CR	DV	VD	VZ	SVZ	CP	VZ	SVZ	CP	VZ	SVZ	CP
hs1078	chr19	14639785	14642658	Tle4(intragenic)		1	1								1	1	1
hs12	chr8	117268335	117269838	Wwox(intragenic)		1	1								1	1	1
hs192	chr3	34002549	34004729	Dnajc19-Sox2ot		1	1								1	1	1
hs37	chr8	94618458	94619728	Irx3-4933436C20Rik		1	1								1	1	1
hs611	chr5	122482511	122483364	Cux2(intragenic)		1	1								1	1	1
hs631	chr8	27495259	27496119	Thap1-2310008N11Rik		1	1								1	1	1
hs643	chr4	90103989	90105031	Gm12633-Elavl2		1	1								1	1	1
hs798	chr6	137772070	137773298	Dera(intragenic)		1	1								1	1	1
hs886	chr8	51793522	51794489	Gm2516-Aga		1	1								1	1	1
hs1450	chr4	97909073	97911741	Nfia-Tm2d1		1	1		_	_	_	_	_	_	_	_	_
hs1466	chr12	88141522	88144552	Gm6772-6430527G18Rik		1	1		_	_	_	_	_	_	_	_	_
hs1516	chr16	96069517	96071171	1600002D24Rik(intragenic)		1	1		_	_	_	_	_	_	_	_	_
hs1571	chr5	120737391	120738936	Gm10390-Lhx5		1	1		_	_	_	_	_	_	_	_	_
hs1649	chr1	100084419	100089828	1810006J02Rik-Slco6d1		1	1		_	_	_	_	_	_	_	_	_
hs1725	chr11	81426292	81427310	1700071K01Rik-5530401A14Rik		1	1		_	_	_	_	_	_	_	_	_
mm815	chr12	92916017	92919523	Ston2(intragenic)		1	1		_	_	_	_	_	_	_	_	_
hs348	chr12	56715257	56716245	Ralgapa1(intragenic)		1	1								1	1	1
hs653	chr9	100031290	100032189	4930519F24Rik-Il20rb		1						1	1	1
hs952	chr13	80138929	80141010	A830082K12Rik-Arrdc3		1									1	1	1
hs660	chr9	63728005	63729314	Smad3-Smad6		1		1							1	1	1
hs654	chr9	90587647	90588760	Tbc1d2b-Zic1			1								1	1	1
mm45	chr13	112743108	112745779	Map3k1-Ankrd55			1		_	_	_	_	_	_	_	_	_
hs112	chr19	25681768	25683668	Dmrt1-Dmrt3		1	1					1	1	1	1	1	1
hs672	chr19	60278961	60280625	D19Ertd737e(intragenic)		1	1					1	1	1	1	1	1
hs840	chr5	85240355	85241286	Epha5-Cenpc1		1	1		1	1	1	1	1	1	1	1	1
hs1256	chr13	53558572	53560218	Gm2762-Msx2		1	1		_	_	_	_	_	_	_	_	_
hs1531	chr2	105451198	105454182	Pax6os1(intragenic)		1	1		_	_	_	_	_	_	_	_	_
hs1644	chr10	16948541	16952472	Gm20125-Cited2		1	1		_	_	_	_	_	_	_	_	_
hs2223	chr14	25435970	25439994	Rps24-4930572O13Rik		1	1		_	_	_	_	_	_	_	_	_
mm56	chr4	82561277	82564175	Frem1(intragenic)		1	1		_	_	_	_	_	_	_	_	_
mm774	chr4	64898269	64900771	Pappa(intragenic)		1	1		_	_	_	_	_	_	_	_	_
hs1172	chr13	78719845	78721773	A830082K12Rik-Arrdc3		1		1	1	1	1	1	1	1	1	1	1
hs1304	chr16	77421141	77422883	2810055G20Rik(intragenic)		1			_	_	_	_	_	_	_	_	_
hs1636	chr18	16718977	16721949	Chst9-Cdh2		1			_	_	_	_	_	_	_	_	_
mm814	chr4	54624098	54627608	Tmem38b-Zfp462		1			_	_	_	_	_	_	_	_	_
hs1050	chr3	130439998	130441481	Rpl34-Lef1	1		1					1	1	1	1	1	1
hs1006	chr19	44588622	44590360	Wnt8b-Sec31b			1					1	1	1	1	1	1
hs122	chrX	90546485	90548137	Arx-Pola1		no gradient			1	1	1	1	1	1	1	1	1
hs123	chrX	90035076	90037409	Gm5941-Arx		no gradient						1	1	1
hs266	chr13	84778588	84779575	Tmem161b-Ccnh		no gradient			1	1	1	1	1	1	1	1	1
mm777	chr2	65500451	65502962	Scn3a-Scn2a1	1		1		_	_	_	_	_	_	_	_	_
hs1717	chr4	46379825	46384234	Foxe1-5830415F09Rik			1		_	_	_	_	_	_	_	_	_
hs998	chr10	86909379	86911404	1700113H08Rik-Ascl1	1		1
hs1597	chr4	46379825	46381469	Foxe1-5830415F09Rik					_	_	_	_	_	_	_	_	_
hs636	chr3	66839929	66841573	Rsrc1(intragenic)	1			1	1	1	1
hs671	chr3	119064359	119065611	Dpyd(intragenic)				1	1	1	1
hs281	chr17	48051722	48052305	Foxp4(intragenic)	1			1	1	1	1
hs1544	chr18	14221922	14223821	Zfp521-8430422H06Rik					_	_	_	_	_	_	_	_	_
hs1638	chr13	112779528	112783570	Map3k1-Ankrd55					_	_	_	_	_	_	_	_	_
hs1877	chr15	62883969	62884733	H2afy3-LOC432958		1	1		_	_	_	_	_	_	_	_	_
hs1035	chr4	23945964	23947393	Pou3f2-Mms22l	1		1					1	1
hs1329	chr14	65863910	65865029	Fzd3(intragenic)	1		1					1
hs200	chr4	109434849	109436376	Faf1(intragenic)	1		1				1	1	1	1
hs844	chr12	120078517	120079917	D230030E09Rik-Sp8	1		1				1	1	1	1
hs1345	chr17	63520771	63522886	Fbxl17(intragenic)	1		1					1	1	1
hs1358	chr17	10936792	10939045	Pacrg(intragenic)	1		1				1	1	1	1
hs853	chr13	84890969	84892679	Tmem161b-Ccnh			1		1	1	1	1	1	1			1
hs1025	chr6	85114949	85116468	Spr-Emx1			1				1	1	1	1	1	1	1
hs1334	chr18	8043681	8045850	Wac-Fzd8			1				1	1	1	1
hs1161	chr3	143648019	143649358	Gm6260-Lmo4			1		_	_	_	_	_	_	_	_	_
hs1453	chr16	29893202	29895895	Opa1-Gm1968	1		1		_	_	_	_	_	_	_	_	_
hs1559	chr15	85294572	85295379	Atxn10-7530416G11Rik			1		_	_	_	_	_	_	_	_	_
hs522	chr1	120673103	120674626	Tfcp2l1-Gli2	1		1		_	_	_	_	_	_	_	_	_
hs644	chr12	34884495	34885741	Twist1-Hdac9			1		_	_	_	_	_	_	_	_	_
mm17	chr15	99637507	99640125	Lima1(intragenic)			1		_	_	_	_	_	_	_	_	_
hs1236	chr19	59793001	59794370	2700089I24Rik-Rab11fip2			1		_	_	_	_	_	_	_	_	_
hs987	chr2	33920352	33922048	A630071L07Rik-Pbx3								1	1	1	1	1	1
hs218	chr6	15137323	15139118	Foxp2(intragenic)	1			1				1	1	1
hs969	chr1	42595564	42597875	4930448I06Rik-2610017I09Rik	1			1	1	1	1	1	1	1
hs187	chr6	99151224	99153431	Foxp1(intragenic)	1			1	1			1
hs1344	chr16	29882522	29884217	Opa1-Gm1968	1				_	_	_	_	_	_	_	_	_
hs1746	chrX	68953530	68954730	Gpr50-Vma21	1				_	_	_	_	_	_	_	_	_
hs1798	chr6	16675956	16679599	Mdfic-Tfec	1				_	_	_	_	_	_	_	_	_
mm449	chr19	60091345	60092740	Rab11fip2-E330013P04Rik	1				_	_	_	_	_	_	_	_	_
hs1389	chr3	38946180	38948251	Fat4-1700017G19Rik					_	_	_	_	_	_	_	_	_
hs595	chr14	22071224	22072450	Adk(intragenic)		no gradient						1	1	1
