## Supplemental Table 6 for "Transcriptional Network Orchestrating Regional Patterning of Cortical Progenitors"

### Sheet: mJR
												WT
VISTA name		Adjacent gene	Coordinates	Activity	Cortical activity	Activity	EMX2	LHX2	NR2F1	PAX6	PBX1	27AC	27ME3	ATAC	CHANGE IN Pax6 -/-	CHANGE IN Emx2 -/-	CHANGE IN Nr2f1 -/-	Computational pRE-promoter interaction	PLAC-seq
mm1199	mJR12	Lmo3	chr6:138368197-138369679	Positive 8/8	Positive 7/8	6/8 pretectum, 5/8 diencephalon, 6/8 spinal ganglia	x	x		xx		xx		xx	Loss Ac27 and ATAC		Loss Ac27		x
mm1276	mJR76	Dach1	chr14:98507624-98508980	Positive 5/6	Positive 5/6	6/6 eye, 6/6 pretectum, 5/6 maxilary arch, 4/6 anterior spinal cord	xx	x		xx	x	xx		xx		loss			x
mm1277	mJR77	Nfib	chr4:82348929-82353091	Negative (positive 1/6)	Negative (positive 1/6)		xx	x	x	x	x	xx		xx	Loss Ac27	Loss Ac27
mm1787	mJR90	Etv5	chr16:22428450-22430774	Positive 4/4	Positive 4/4	2/4 pretectum, 3/4 frontal nasal prominence, 4/4 trigeminal ganglia, 3/4 spinal ganglia	x	x			x			xx					x
mm1788	mJR91	Lmo1	chr7:116332745-116335986	Positive 5/6	Negative	5/6 SP, 5/6 midbrain, 5/6 pretectum, 5/6 hindbrain, 5/6 spinal cord, 3/6 eye	xx	x	xx	xx	x	xx		xx	Loss Ac27	Gain Ac27	Loss Ac27
mm1789	mJR94	Npas3	chr12:54548043-54549492	Positive 3/5	Positive 3/5	3/5 pretectum, 3/5 spinal cord, 3/5 eye	xx	x	x	x	x	xx		xx	Loss ATAC	Small gain Ac27		x
mm1811	mJR99_F	Lef1	chr3:130862631-130864457	Positive 6/9	Negative (positive 1/9)	4/9 SP		x	x	x				xx				x
mm1812	mJR100_F	Lef1	chr3:130775308-130776374	Positive 2/2	Negative	2/2 SP, 2/2 eye	x	x	xxx	xx		x		xx		Loss ATAC
mm1422	mJR104	Lhx2	chr2:37696785-37699258	Positive 6/12	Negative	4/12 SP, 6/12 pretectum, 3/12 frontal nasal prominence with vibrissae, 4/12 eye,	xx	x	xx		x	xx		xx	Same	Same	Same		x
mm1814	mJR107	Lhx2	chr2:38679011-38680224	Positive 4/5	Negative (positive 1/5)	4/5 olfactory epithelium			xx	xx	x	xx		xx	Same	Same	Same		x
mm1423	mJR109	Pax6	chr2:105526099-105529258	Positive 4/6	Negative	4/6 pretectum,	xx	x	x	xx	x	xx		xx		Loss ATAC
mm1437	mJR110	Pax6	chr2:105923551-105924766	Negative (positive 1/11)	Negative (positive 1/11)		xx	x	x	x	x			xx	Same	Same	Same		x
mm1816	mJR115_F	Emx2	chr19:59117536-59119395	Positive 4/8	Negative	SP 4/8, 4/8 pretectum,	xx	x	x	xx	x			xx
mm1817	mJR117	Pbx1	chr1:169975866-169977395	Positive 3/5	Negative (positive 2/5)	3/3 spinal cord, 3/3 pretectum, 3/3 cranial facial	xx	x	x	xx	x	xx		xx	Loss ATAC	Loss Ac27 and ATAC			x
mm1818	mJR118_F	Pbx1	chr1:170175332-170177933	Positive 4/11	Positive 4/11	3/4 vibrissae, 3/4 pretectum, 2/4 eye, 3/4 caudal ventral telencephalic pole	x		x		x	xx		xx	Loss Ac27	Loss Ac27			x
mm1819	mJR119	Pbx1	chr1:170313698-170314863	Positive 3/6	Negative (positive 1/4)	3/6 vibrissae, 2.6 pretectum	x	x	x			xx		xx	Same	Same	Same		x
mm1804	mJR140	Pou3f1	chr4:124142369-124143131	Positive 4/6		3/6 eye, 4/6 pretectum, 4/6 midbrain, 3/6 sinal cord	xx	x	x	x	x			xx	Same	Same	Same		x
mm1436	mJR105	Lhx2	chr2:37673658-37674955	Positive 5/8		3/8 pretectum, 5/8 eye	xx	x	xx		x	xx		xx	Same	Same	Same		s
