## Supplemental Table 7 for "Transcriptional Network Orchestrating Regional Patterning of Cortical Progenitors"

### Sheet: Differential peaks
		Motifs					TF ChIP Seq					Differential epigenomic marks in WT vs. Mutant									Plac-Seq	Computation	Genomic features
												Pax6 mutant			Emx2 mutant			Nr2f1 mutant
	Coordinates	Emx2 HB	Nr2f1	Pax6 Hb	Pax6 P	Pbx1	Emx2	Lhx2	Nr2f1	Pax6	Pbx1	27Ac	27me3	ATAC	27Ac	27me3	ATAC	27Ac	27me3	ATAC
Ascl1	chr10:86400000-87800000
1	chr10:86434673-86435586								x											Small Gain	x
2	chr10:86487025-86488510						x										Gain			Small Gain	x
3	chr10:86563808-86565878	x		x	x		x	x	x	x		Same		Same	Loss		Gain	Same		Same	x
4	chr10:86691462-86694122															Gain					x		5"UTR 1700113h08Rik
5	chr10:86906349-86912592	x					x					Same		Loss	Loss		Same	Same		Same		x	hs1540
6	chr10:87387234-87391021			x	x		x		x	x			Small Loss	Same		Small Loss	Same		Same	Same			Igf1 Gene Body
7	chr10:87605288-87611277	x								x		Loss		Loss	Same		Same	Same		Same	x		TSS Nup37
8	chr10:87660733-87665800											Loss		Loss	Same		Same			Same	x		TSS Cdc53
Bcl11a	chr11:23875000-25000000
1	chr11:23949196-23950435											Loss		Same	Loss		Same	Loss		Same		x
2	chr11:23962200-23963523												Same			Gain			Same				hs1176
3	chr11:23973144-23974804		x						x							Gain						x
4	chr11:23976082-23978715								x			Loss		Same	Same		Same	Loss		Same		x	TSS Bcl11a
5	chr11 23995402 23996537						x	x	x	x	x	Loss		Same	Same		Loss	Same		Same		x	hs957
6	chr11:24270356-24271960						x	x	x	x	x	Loss		Same	Loss	Gain	Same	Loss		Same	x		hs399
7	chr11:24327290-24328274						x		x					Same			Gain			Small Gain	x		hs779
Dach1a	chr14:97700000-99400000
1	chr14:97794887-97795910						x	x	x					Small Gain			Small Gain			Small Gain
2	chr14:97936954-97937320	x					x	x						Small Gain							x		hs129
3	chr14:97984506-97988219						x	x	x					Same		Gain	Same			Same	x
4	chr14:98213227-98214488	x		x	x		x	x		x		Same?		Same	Loss		Loss	Same?		Same	x
5	chr14:98471567-98473364	x				x	x	x	x		x	Small Loss		Same	Loss	Gain	Same	Same		Same	x
6	chr14:98507543-98508878	x					x	x		x	x	Same		Same	Loss		Same?	Same		Same	x		mJR76
7	chr14:98522021-98522688	x				x	x	x	x	x	x			Loss			Loss			Same
8	chr14:98533233-98535459	x		x	x		x	x	x	x				Loss			Loss			Same
9	chr14:98564922-98570142								x			Loss		Same	Loss	Gain	Same	Same		Same			Dach1a TSS
10	chr14:98571770-98573377	x					x	x			x			Same		Gain	Loss			Same		x
11	chr14:98787230-98787662	x					x	x			x			Same			Loss			Same
12	chr14:98935571-98938292						x		x					Gain									hs131
13	chr14:99256151-99264870															Small Gain					x
Dmrt3	chr19:25014000-25800000
Ctrl1	chr19:25579959-25581177												Same	Same		Same	Same		Same	Same			Dmrt1 TSS
1	chr19:25673010-25673662	x					x	x			x			Loss		Gain	Loss			Same
2	chr19:25676337-25677056	x					x	x	x	x	x		Gain	Loss		Gain	Loss		Same	Same
3	chr19:25682256-25683612	x		x	x	x	x	x	x	x	x	Loss	Gain	Loss	Loss	Gain	Same	Loss	Same	Same		x	hs112
4	chr19:25684275-25686162											Loss	Gain	Loss	Loss	Gain	Same	Loss	Same	Same		x	Dmrt3 TSS
5	chr19:25698077-25700494												Gain			Gain			Same				Dmrt3 5'UTR
Ctrl2	chr19:25746293-25747747		x										Same	Same		Same	Same		Loss	Same			Dmrt2 TSS
Etv5	chr16:22275000-22830000
1	chr16:22427340-22431723					x	x	x			x		Same	Loss		Small Loss			Same			x	mJR90
2	chr16:22433515-22438593					x	x				x		Same	Same		Small Loss			Same				Etv5 TSS
3	chr16:22628211-22636846															Small Gain
4	chr16:22796861-22801628									x				Same?		Gain	Gain			Same	x
Fezf2	chr14:13000000-13370000
1	chr14:13021753-13022951	x		x	x		x	x			x	Loss		Same	Same		Same	Same		Same	x
2	chr14:13169800-13171368	x					x	x	x	x	x	Loss		Same	Loss	Gain	Same	Loss		Same			hs434
3	chr14:13173323-13174387						x	x		x		Same		Same	Loss	Gain	Loss	Same		Same
4	chr14:13177200-13178264						x	x		x		Loss		Loss	Loss	Gain	Same			Same			Fezf2 TSS
5	chr14:13178561-13179655						x	x				Same		Same	Loss	Gain	Same			Same			hs435
6	chr14:13180544-13181786	x		x	x	x	x	x	x	x				Loss		Gain	Loss			Same
7	chr14:13214985-13216615												Same			Gain			Same		x
8	chr14:13221010-13222735						x	x	x			Loss		Loss	Loss		Same	Same?		Same	x
Hes5	chr4:154230000-154650000
1	chr4:154322202-154323976								x			Loss		Same			Same	Loss		Same		x
2	chr4:154326550-154327836						x		x	x		Loss		Loss	Same		Same	Same		Same
3	chr4:154334677-154335804	x					x	x				Same		Same	Small Gain?		Same			Same		x	Hes5 Gene Body
4	chr4:154607823-154610352								x			Same		Loss	Same		Same	Same		Same	x		mm318
Id3	chr4:135590000-135810000
1	chr4:135608849-135609824								x			Same		Same	Same		Same	Loss		Same	x		Rpl11 TSS
2	chr4:135793403-135795370												Loss			Same			Same			x
Lef1	chr3:130280000-131120000
1	chr3:130664999-130667081	x		x	x	x	x		x	x		Loss		Loss	Same		Same	Same		Same	x		hs1545
2	chr3:130774287-130776523						x	x	x	x				Same			Loss			Same
3	chr3:130786473-130789557												Loss	Same		Same	Same		Same	Same
4	chr3:130809043-130812870												Same	Same		Gain	Same		Same	Same			Lef1 Promoter
5	chr3:131035570-131040367	x					x	x		x	x		Same	Same		Loss	Loss		Gain	Same			Cyp2u1
Lhx2	chr2:37560000-38600000
1	chr2:37997193-38001351	x				x	x		x		x	Loss		Same	Loss		Same	Same		Same	x	x	hs314
2	chr2:38048398-38056606						x	x	x					Same		Gain	Same			Same	x
3	chr2:38194392-38197269	x					x	x	x		x	Loss		Same	Loss	Gain	Same	Loss		Same		x	Lhx2 TSS
4	chr2:38202560-38207368	x				x	x	x	x		x	Loss		Same	Loss	Gain	Same	Loss		Same		x	Lhx2 alternative TSS
5	chr2:38370512-38372007								x		x	Loss		Loss	Loss		Same			Same			Nek6 TSS
Lmo1	chr7:116182079-116670000
1	chr7:116254369-116260805						x	x	x	x			Same			Loss			Same				hs1859
2	chr7:116269340-116274412	x					x	x					Same			Loss			Same
3	chr7:116285437-116289362	x					x	x	x				Same	Loss		Loss	Loss		Same				Lmo1 Gene Body
4	chr7:116307961-116310857	x					x	x		x			Same	Loss		Loss	Same		Same	Same			Lmo1 Gene Body
5	chr7:116310160-116318282						x						Same			Loss			Same				Lmo1 TSS
6	chr7:116318810-116326219	x		x	x		x	x	x	x	x	Loss	Same	Same	Gain	Loss	Same	Loss	Same	Same		x
7	chr7:116333909-116336398	x					x	x	x	x	x	Loss	Same	Same	Gain	Loss	Same	Loss?	Same	Same			mJR91
8	chr7:116344968-116348740												Same			Loss			Same
9	chr7:116581666-116584183												Same		Gain	Loss			Same		x
Lmx1a	chr1:169280000-169880000
1	chr1:169527243-169530622												Same			Loss			Same
2	chr1:169589344-169592457												Same			Gain			Loss
3	chr1:169601564-169604678												Same			Same			Loss
4	chr1:169617808-169623158								x				Same	Small Loss		Same	Small loss		Same	Same			Lmx1a TSS
5	chr1:169731979-169733692			x	x		x	x				Loss		Same	Same		Same	Same		Same
Meis2	chr2:114600000-116700000
1	chr2:114957467-114958808	x		x	x	x	x	x	x	x	x	Loss		Same	Loss		Same	Loss		Same	x
2	chr2:115144553-115152886												Small gain			Gain			Same
3	chr2:115281249-115282302	x					x	x	x	x	x	Loss		Same	Loss		Loss	Same		Same	x
4	chr2:115293609-115294718	x		x	x		x	x		x		Same		Loss	Loss		Loss	Same		Same	x
5	chr2:115482362-115483493	x					x	x	x		x	Same		Same	Loss		Loss	Same		Same	x		hs812
6	chr2:115485397-115487093	x					x	x	x	x	x	Loss		Same	Loss		Loss	Loss		Same	x	x
7	chr2:115550455-115552059	x		x	x		x	x	x		x	Loss		Same	Loss		Loss	Same		Same	x	x
8	chr2:115677352-115681367												Gain			Gain			Same		x	x	Meis2 5' UTR
9	chr2:115897214-115902068	x			x		x	x	x				Gain	Same		Gain	Same		Same	Same		x	Near Meis2 TSS
Mycl1	chr4:122560000-122800000
1	chr4:122672621-122674388											Loss		Same	Same		Same	Loss		Same		x	Mycl1 TSS
2	chr4:122690008-122692021											Loss		Same	Same		Same	Same		Same		x
3	chr4:122692924-122694514											Loss		Same	Same		Same	Same		Same		x	Trit1 TSS
4	chr4:122727680-122729103								x			Same		Same	Same		Same	Loss		Same		x	Trit1 Gene Body
Mycn	chr12:12285000-13290000
1	chr12:12514739-12516576	x		x	x		x	x	x			Loss		Loss	Loss		Loss	Loss		Same	x
2	chr12:12532797-12535809	x					x	x	x		x	Same		Same	Loss		Loss	Same		Same	x	x
3	chr12:12587394-12589056						x		x		x	Same?		Same	Same		Same	Loss		Same	x	x
4	chr12:12690102-12692253											Loss		Same	Loss		Same	Loss		Same	x
5	chr12:12745097-12746653	x					x	x	x	x		Loss		Same	Loss		Same	Loss		Same	x	x
6	chr12:12789957-12791513	x					x	x	x			Same		Same	Loss		Same	Same		Same	x
7	chr12:12910817-12912373								x			Loss		Same	Same		Same	Same		Same
8	chr12:12943665-12946290	x					x		x			Loss		Same	Same		Same	Loss		Same		x	Mycn Gene Body
9	chr12:12948261-12950492						x		x			Loss		Same	Same		Same	Loss		Same		x	Mycn Gene Body
10	chr12:13017470-13019026	x					x	x			x			Loss			Loss			Same
11	chr12:13215205-13216274								x	x				Loss			Same			Same	x
Nfatc4	chr14:56343632-56560000
1	chr14:56440792-56446602								x							Gain							Nfatc4 TSS
NfiB	chr4:81100000-82900000
1	chr4:81270987-81272556						x	x	x					Same			Loss			Same	x
2	chr4:81673006-81674575	x					x	x			x			Same			Gain			Same
3	chr4:81949394-81952730			x			x		x	x		Loss		Same	Same		Same	Same		Same	x
4	chr4:82029483-82031642	x					x					Same		Same	Loss		Loss	Same		Same		x
5	chr4:82150505-82154090	x		x			x	x	x	x	x	Loss		Same	Gain		Same	Same		Same		x	Nfib TSS
6	chr4:82181026-82186913	x					x		x		x		Same			Gain			Loss			x
7	chr4:82525419-82535633	x					x	x								Gain							Cer1 Gene Body
8	chr4:82561255-82563610	x					x	x			x	Same		Same	Loss		Loss	Same		Same	x		mm56
Nfix	chr8:87060000-87430000
1	chr8:87183906-87187000	x							x			Loss		Same	Loss		Same	Loss		Same	x
2	chr8:87210441-87212579											Loss		Same	Same		Same	Loss		Same	x		Nacc1 TSS
3	chr8:87225214-87232338								x				Same			Gain			Same		x	x	Nfix 5'UTR
4	chr8:87295475-87304533	x				x		x	x	x			Same		Loss	Gain			Loss			x	Nfix TSS
5	chr8:87306480-87314255								x				Same			Gain			Same			x
6	chr8:87319898-87327594													Same		Gain	Same			Same		x	Nfix alternative TSS
Npas3	chr12:53900000-55700000
1	chr12:54162201-54164479	x	x				x	x			x	Loss		Same	Loss		Same	Loss		Same	x	x	mJR97
2	chr12:54212422-54214798	x					x	x			x			Same			Loss			Same	x
3	chr12:54224810-54226545	x					x	x		x	x			Same			Loss			Same
4	chr12:54347665-54350320											Loss		Same	Same		Same	Loss		Same		x	Npas3 TSS
5	chr12:54353494-54355559	x					x			x	x	Loss		Same	Same		Same	Loss		Same		x	Npas3 Gene Body
6	chr12:54391045-54394848						x		x		x	Loss		Same	Same		Same	Loss				x	Npas3 Gene Body
7	chr12:54548080-54550100						x	x	x	x	x			Loss		Small gain	Same			Same		x	mJR94
8	chr12:54593760-54594932	x					x	x	x		x			Same			Loss			Same	x		Npas3 Gene Body
9	chr12:54723872-54727081	x		x	x	x	x	x	x	x		Loss		Loss	Same		Same	Same?		Same	x	x	hs527
Nr2E1	chr10:41950000-42460000
1	chr10:42297819-42300842						x		x	x		Loss		Loss	Same		Same	Same		Same	x	x	Nr2E1 Intron
2	chr10:42302763-42304738	x	x	x	x		x	x	x	x	x	Loss		Same	Same		Same	Loss		Same	x	x	Nr2E1 TSS
3	chr10:42310968-42312329	x					x		x	x		Loss		Same	Same		Same	Loss		Same		x
4	chr10:42350739-42352822	x		x	x		x	x	x	x		Same		Same	Same		Same	Loss		Same		x
Plagl1	chr10:12700000-13310000
1	chr10:12809880-12812996											Loss		Same	Loss		Same	Same		Same			Plagl1 TSS
2	chr10:12826983-12831335	x					x	x	x	x	x	Loss		Same	Loss		Same	Same		Same		x	Plagl1 Gene Body
3	chr10:12836410-12839285	x	x	x	x		x	x	x	x		Loss		Same	Loss		Same	Same		Same		x	Plagl1 Gene Body
4	chr10:13043102-13045156	x	x						x			Loss		Same	Same		Same	Loss		Same	x		Phactr2 TSS
5	chr10:13135354-13136688	x					x	x	x			Loss		Same	Loss		Same	Same		Same	x
Pou3f1	chr4:123550000-124550000
1	chr4:123711996-123714726	x		x	x		x		x			Loss		Same	Loss		Same	Same		Same		x	hs1031
2	chr4:124072428-124078145	x		x	x	x	x	x	x		x		Same	Same		Loss	Loss		Same	Same	x		hs270
3	chr4:124118120-124122688			x	x					x			Same			Loss			Same		x
4	chr4:124132233-124133640												Same			Loss			Same		x		hs1008
5	chr4:124135319-124138674												Same			Loss			Same		x		hs2088
6	chr4:124142356-124147119	x					x	x	x	x	x		Same	Same		Loss	Loss		Same		x		mJR140
7	chr4:124154196-124157660								x				Same			Loss			Same		x		hs1001
8	chr4:124335186-124337892												Same			Loss			Loss				Pou3f1 Gene Body
Pou3f3	chr1:41700000-42857055
1	chr1:41798138-41801834	x		x	x		x	x	x	x	x	Same		Loss	Same		Same	Same		Same	x
2	chr1:41870353-41872353	x					x	x	x	x	x	Loss		Same	Same		Same	Same?		Same	x	x	hs1529
3	chr1:41992227-41995700	x		x	x		x	x		x	x		Loss	Loss		Loss	Loss		Same	Same	x
4	chr1:42313865-42317133	x		x		x	x		x	x	x	Loss		Same	Same		Same	Loss		Same	x	x	hs960
5	chr1:42595469-42598795	x					x	x	x	x	x	Loss		Same	Same		Same	Loss		Same	x	x	hs969
6	chr1:42746840-42749611						x		x	x		Loss		Same	Gain		Same	Loss		Same
7	chr1:42753952-42757047								x			Loss			Gain			Loss				x	Pou3f3 Gene Body
8	chr1:42769552-42771799		x						x		x	Loss		Same	Gain		Same	Loss		Same
Sox9	chr11:111700000-113500000
1	chr11:112058352-112060480	x		x	x	x	x	x	x	x	x	Loss		Same	Same		Same	Loss		Same
2	chr11:112273236-112274832	x					x	x	x			Loss		Same	Loss		Loss	Loss		Same			mm634
3	chr11:112669970-112674132						x	x	x			Loss		Same	Loss		Same	Loss
4	chr11:112838032-112839034	x					x	x	x			Loss		Same	Same		Same	Loss		Same	x	x
5	chr11:112843512-112845082	x		x			x	x	x	x		Same		Loss	Same		Same	Same		Same	x
6	chr11:112877902-112879155						x	x	x			Same		Same	Loss		Same	Same		Same	x	x	mm636
7	chr11:113300047-113301927			x			x		x			Same		Same	Loss		Same	Same		Same		x
Sp8	chr12:119000000-120191051
1	chr12:119043999-119045761	x		x	x		x	x		x	x		Same	Loss		Same	Same		Same	Same	x		hs807
2	chr12:119047456-119048848	x					x	x	x		x			Same			Loss			Same	x
3	chr12:119081798-119082831											Loss		Same	Same		Same	Loss		Same	x		Cdca7l TSS
4	chr12:119266560-119267560	x						x					Same	Same		Loss			Same		x
5	chr12:119539009-119540757											Loss		Same	Same		Same	Loss		Same	x		Sp4 TSS
6	chr12:119639681-119646276												Loss			Loss			Same		x
7	chr12:119767849-119769440	x		x	x		x		x			Loss		Loss	Loss		Same	Same		Same	x
8	chr12:119888958-119890368			x			x		x	x	x			Loss			Gain			Same	x	x	hs1226
9	chr12:119897620-119901100	x		x			x	x	x	x	x		Same	Loss		Same	Same		Same	Same	x
10	chr12:119957232-119961000	x					x	x	x				Same	Same		Loss	Same		Same	Same
11	chr12:120019929-120024242	x					x	x	x				Same	Same		Loss			Same
12	chr12:120078064-120080117	x					x	x	x	x		Loss	Gain	Loss	Same	Same	Same	Same	Same	Same		x	hs844
13	chr12:120084740-120088847											Loss	Gain	Same	Gain	Same	Same	Loss	Same	Same		x	Sp8 Gene Body
Tcf4	chr18:68600000-69947621
1	chr18:69357344-69358848								x				Same	Same		Gain	Loss		Same	Same	x	x
2	chr18:69503409-69507465						x					Loss		Same	Loss		Same	Loss		Same		x	TCF4 TSS
3	chr18:69658711-69661831	x		x	x		x	x	x	x	x	Loss		Same	Loss		Loss	Loss		Same	x		hs376
4	chr18:69676248-69678881						x				x	Same		Same	Loss		Loss	Same		Same	x	x
5	chr18:69721590-69724223	x				x	x	x	x	x	x	Loss		Same	Loss		Same	Same?		Same	x		hs1537
6	chr18:69751317-69754326	x		x	x		x	x	x	x	x	Loss		Same	Loss		Same	Same		Same	x	x
7	chr18:69765992-69770130	x		x		x	x	x	x	x	x	Same		Same	Loss		Loss	Same		Same	x	x	hs1561
Tle1	chr4:71000000-72800000
1	chr4:71138280-71141616												Loss			Loss			Same		x
2	chr4:71145257-71148745	x		x			x	x	x	x	x		Same	Same		Loss	Same		Same	Same	x		hs240
3	chr4:71594251-71595160	x		x	x		x	x						Same			Loss			Same	x
4	chr4:71710362-71711705									x				Loss			Same			Same
5	chr4:71806612-71808583						x		x	x				Loss	Same		Same	Same		Same
6	chr4:71820673-71822175	x		x	x		x	x		x				Loss			Same			Same
7	chr4:71859657-71862582					x	x		x		x	Loss	Loss	Same	Gain	Loss	Same	Loss	Same	Same		x	Tle1 TSS
Trim28	chr7:13480000-13716381
1	chr7:13594337-13595650			x	x	x				x	x	Same		Same	Same		Same	Loss		Same			Zbtb45 TSS
2	chr7:13608554-13611167											Loss		Same	Same		Same	Same		Same			Trim28 TSS
3	chr7:13622814-13623925			x					x			Loss		Same	Same		Same	Loss		Same			Ube2m TSS
Tshz1	chr18:83200000-84800000
1	chr18:83568794-83569877								x					Loss			Same			Same	x
2	chr18:83806342-83808046	x		x			x	x		x		Same		Same	Loss		Loss	Same		Same	x
3	chr18:83982198-83985551	x					x						Same	Small Gain		Loss			Same		x
4	chr18:84258352-84261915												Loss			Gain			Loss			x	Zadh2 Gene Body
5	chr18:84757934-84760102											Loss		Same	Same		Same	Loss		Same	x		Zfp407 TSS
Zic1	chr9:90500000-91900000
1	chr9:90587642-90589755	x					x	x	x	x			Loss	Same		Same	Same		Same	Same	x	x	hs654
2	chr9:90595267-90596439	x					x	x		x				Loss	Gain		Same			Same	x		hs739
3	chr9:90625721-90627316									x				Loss			Gain			Same	x		hs1549
4	chr9:91243690-91252943												Same	Same	Gain	Loss	Gain		Same	Gain		x
5	chr9:91254220-91260123											Same	Loss	Same	Gain	Loss	Gain	Loss	Loss	Same		x	Zic1 Gene Body
6	chr9:91261560-91266186		x						x			Same	Same	Loss	Gain	Loss	Gain	Same	Loss	Same			hs1043 + Zic4 TSS
7	chr9:91271293-91279908									x		Same	Same	Same	Gain	Loss	Same	Same	Same	Same		x	Zic4 Gene Body
8	chr9:91297461-91302087	x		x						x			Same	Same	Gain	Loss	Same		Loss	Same
Zic5	chr14:122500000-123750000
1	chr14:122625471-122629125			x	x		x		x						Gain						x	x
2	chr14:122645738-122648063	x		x	x	x	x	x			x			Same		Small loss	Small loss			Same	x
3	chr14:122772536-122775105	x					x		x		x			Same	Gain		Same			Same	x
4	chr14:122861504-122864073								x			Loss		Same	Gain		Same	Same		Same			Zic5 TSS
5	chr14:122872971-122876529						x					Loss		Same	Gain		Same	Loss		Same			Zic2 TSS
6	chr14:123381259-123383393								x		x	Loss		Same	Gain		Same	Loss		Same	x
Pax6	chr2:105085000-106050000
1	chr2:105355979-105356970						x	x	x	x	x	Loss		Same	Same		Same	Same		Same	x		hs855
2	chr2:105451245-105454219						x	x				Same		Same	Same		Same	Loss		Same			hs1531
3	chr2:105502815-105507481												Loss			Same			Same				Pax6 TSS
4	chr2:105558877-105560976						x	x	x	x	x	Loss		Same	Loss		Same	Same		Same			hs198
Pbx1	chr1:169860000-171370500
1	chr1:169975190-169978135						x	x	x	x	x	Same		Loss	Loss		Loss	Same		Same	x
2	chr1:170175012-170176937						x		x		x	Loss		Same	Loss		Same	Loss		Same	x		Pbx1 Gene Body
3	chr1:170229514-170231269											Loss			Loss			Loss			x		hs1144
4	chr1:170257128-170258791						x	x				Same		Same	Same		Loss	Same		Same	x		hs203
5	chr1:170321692-170324410						x	x	x	x		Same		Loss	Loss		Loss	Loss			x	x	Pbx1 Gene Body
6	chr1:170340225-170341639						x							Loss			Same			Same		x	Pbx1 Gene Body
7	chr1:170360324-170363111								x		x	Loss		Same	Same		Same	Same		Same		x	Pbx1 TSS
8	chr1:170837816-170839853						x	x	x		x	Loss		Same	Loss		Loss	Same		Same	x		hs202
Nr2f1	chr13:77500000-79323000
1	chr13:77535859-77537676	x					x	x	x			Same		Same	Loss		Loss			Same	x		hs273
2	chr13:78031585-78032706	x					x	x	x	x	x	Loss		Same	Loss	Gain	Same	Same		Same	x		hs271
3	chr13:78033028-78033775	x					x	x	x	x		Loss		Same	Loss	Gain	Loss	Loss		Same	x
4	chr13:78238631-78240287	x					x	x		x		Loss		Loss	Loss		Loss	Same		Same		x
5	chr13:78301285-78303743	x					x		x			Loss		Same	Same	Same	Same	Same	Same	Same		x
6	chr13:78318156-78320079	x					x		x	x		Loss	Gain	Same	Loss	Gain	Same	Loss	Loss	Same		x
7	chr13:78320294-78321148	x					x					Same	Gain	Same	Loss	Gain	Same	Same	Loss	Same		x
8	chr13:78333521-78334986											Loss	Same	Same	Loss	Gain	Same	Loss	Loss	Same		x	Nr2f1 Gene Body
9	chr13:78336209-78338805	x					x			x		Loss	Same	Same	Loss	Gain	Same	Loss	Loss	Loss		x	Nr2f1 TSS
10	chr13:78339478-78340485	x					x	x	x					Same		Gain	Loss		Loss	Same
11	chr13:78341891-78344303								x			Same		Same	Loss	Gain	Loss	Same	Loss	Same		x
12	chr13:78348092-78349649	x					x	x				Loss	Same	Loss	Loss	Gain	Same		Loss	Same		x
13	chr13:78565590-78568155	x					x	x		x		Loss		Same	Loss	Gain	Same	Same		Same	x	x
14	chr13:78583826-78587247						x		x	x		Loss		Loss	Loss	Gain	Same	Same		Same	x		hs1550
15	chr13:78719884-78721593	x		x	x	x	x	x	x	x	x			Same	Loss	Gain	Same			Same	x		hs1172
16	chr13:78781101-78783086	x					x	x			x	Loss		Loss	Loss		Loss	Same		Same	x
Emx2	chr19:59400000-60526000
1	chr19:59525206-59526676											Loss		Same	Loss		Same	Same		Same		x
2	chr19:59531268-59535857						x	x	x		x	Loss		Same	Loss		Same	Same		Same		x	Emx2 TSS
3	chr19:59536094-59538976						x		x			Loss		Same	Loss		Loss	Same		Same		x	Emx2 Gene Body
4	chr19:59539919-59541154						x	x	x	x		Loss		Same	Loss		Same	Same		Same		x	hs1032
5	chr19:59541331-59542154						x	x	x			Loss		Same	Loss		Same	Same		Same		x	hs935
6	chr19:59543685-59546274						x	x	x			Loss		Same	Loss	Gain	Same	Same		Same		x	hs1221
7	chr19:59773144-59774850						x	x	x	x	x			Loss			Same			Same	x
8	chr19:59963467-59965820						x	x						Same			Loss			Same	x
9	chr19:59986713-59988654						x	x	x		x	Loss		Same	Loss		Loss	Same		Same	x		Rab11fip2
10	chr19:60091231-60093643						x	x	x		x	Loss		Same	Loss		Same	Same		Same	x		mm449
11	chr19:60275728-60287674						x	x					Same	Same		Loss	Same		Same	Same	x
12	chr19:60301681-60303387											Same		Same	Same		Same	Loss		Same	x		D19ertd737e TSS
Lmo3	chr6:137695000-139230000
1	chr6:138367236-138371406	x		x	x		x	x		x		Loss		Loss	Same		Same	Loss		Same			Lmo3 alternative TSS / mJR12
2	chr6:138372851-138374454	x					x	x	x	x	x			Same			Loss			Same			Lmo3 Gene Body
3	chr6:138375177-138376219	x					x	x		x	x			Loss			Loss			Same			Lmo3 Gene Body
4	chr6:138696588-138711025	x					x	x	x	x	x		Loss	Loss		Loss	Same		Same	Same			hs1532
5	chr6:138818832-138827253	x					x	x					Loss	Same		Loss	Loss		Same	Same			hs993
